# The organizer as a cooperative of signaling cells for neural induction

**DOI:** 10.1101/2025.03.05.641623

**Authors:** Hui-Chun Lu, Katherine E. Trevers, Tatiana Solovieva, Claire Anderson, Linette Pérez-Campos, Lenka Filipkova, Vlad Arimia, Charlotte Colle, Nidia M. M. De Oliveira, Leslie Dale, Claudio D. Stern

## Abstract

The “organizer”, discovered 100 years ago by Hans Spemann and Hilde Mangold, is a special region of vertebrate embryos at the gastrula stage; it emits signals that can re-direct the fate of neighboring cells to acquire neural plate identity. It is generally imagined as unique population of cells producing one or a few signaling molecules, responsible for neural induction and for patterning the neural plate and the mesoderm. Here we use single cell and tissue transcriptomics to explore the expression of signaling molecules in the node (the amniote organizer). Although all organizer cells express the homeobox gene *Goosecoid*, node cells show a diversity of transcription factor signatures associated with expression of subsets of many signaling molecules, suggesting distinct cell sub-populations. Using a recently described Gene Regulatory Network (GRN) of 175 transcriptional responses to neural induction, we explore the activities of 22 of these signals and find that some of them regulate the expression of components of the GRN that are not responsive to previously described pathways associated with neural induction. These results suggest that rather than a single, static, homogeneous population, the organizer comprises a diverse collective of specialized cells that emit cooperating signals to instruct receiving neighbors to adopt their new identities.

**Significance Statement:** The Spemann-Mangold organizer is an embryonic region that can induce the formation of a fully patterned nervous system from non-neural embryonic cells. Here we show that it is made up of a diversity of cell populations that emit distinct sets of signals, which cooperate to account for the repertoire of molecular responses in receiving cells. Several of these signals had not previously been associated with neural induction or patterning.
