## Supplementary Table S1 for "The organizer as a cooperative of signaling cells for neural induction"

### Sheet: Sheet1
Criteria of expression "Y": FPKM>10 (for single cell data, FPKM>10 in at least 30 cells)
Highlighted in blue: have very low expression (mean(FPKM) < 10 and max(FPKM) < 15) from bulk and single cell RNAseq screening
	Signals/secreted molecules	RNAseq		Microarray HH3+/4 HN	WH In-situ
		HH4-/4 HN (sc)	HH4- HN
1	DKK1 (WNT antagonist)	Y		Y	Y
	FRZB (WNT antagonist)	Y	Y
	SFRP2 (WNT antagonist)	Y	Y
2	CHRD (BMP antagonist)	Y		Y	Y
	NOG (BMP antagonist)
	FST (BMP antagonist)	Y	Y
3	FGF8	Y	Y	Y	Y
4	ALDH1A2 (Retinoic acid)
	CYP26A1 (Retinoic acid)	Y	Y
5	SHH		Y	Y	Y
6	APOA1	Y	Y	Y
7	CALR (Calreticulin)	Y
8	CER1	Y	Y	Y	Y
9	FBLN1 (Fibulin1)	Y
10	FBLN2 (Fibulin 2)	Y	Y	Y	Y
11	FBLN7 (Fibulin 7)	Y		Y	Y
12	FSTL4 (Follistatin-like 4)	Y	Y	Y	Y
13	IGF2			Y	Y
14	ISM1 (Isthmin1)	Y		Y	Y
15	OLFM1	Y	Y	Y	Y
16	PTGDS (Prostaglandin D2 Synthase)	Y	Y	Y	Y
17	PTGES2 (Prostaglandin E Synthase 2)	Y	Y	Y	Y
18	SLIT2			Y	Y
19	SLIT3		Y		Y
20	SMOC1	Y	Y	Y	Y
21	SST (Somatostatin)	Y		Y	Y
22	THPO (Thrombopoietin)	Y	Y	Y	Y
