## Supplementary Table S2 for "The organizer as a cooperative of signaling cells for neural induction"

### Sheet: Sheet1
	Data selection	1. integrate up-regulated genes from S3HN-S3PS, S3HN-S6HN (S3HN=HH3+/4 HN; S6HN=HH5-6 HN)
		2. select data that are either annotated as "Predicted secreted proteins" from Human Protein Atlas or have no annotation
		3. the data that have no annotation from Human Atlas are annotated with information from UniProt (but hasn’t been filtered yet)
		Note: genes in red font are selected for functional screening
		Note: genes in bold text are verified as expressed in node RNAseq data sets (≥50 fpkm and in ≥40 cells in scRNAseq)
		Note: genes with underline have WM in situ to verify their expression in the node in the initial screening
PROBEID	SYMBOL	GENENAME	ENTREZID	UNIPROT	UNIGENE	ENSEMBLPROT	S3HN_avg_raw_expr	source	HUMAN ATLAS	Gene description	Protein class	UniProt Protein	Uniprot annotation	UniProt Protein Function
GgaAffx.2754.1.S1_at	BRINP2	bone morphogenetic protein/retinoic acid inducible neural-specific 2	424433	NA	NA	ENSGALP00000007067	503.48	S3HN-S3PS, S6HN-S3PS, S3HN-S6HN	BRINP2	Bone morphogenetic protein/retinoic acid inducible neural-specific 2	Predicted secreted proteins
Gga.17369.1.S1_at;Gga.661.1.S1_at	FGF8	fibroblast growth factor 8 (androgen-induced)	396313	Q90722	Gga.661	ENSGALP00000032574	1143.15;1538.27	S3HN-S3PS, S6HN-S3PS, S3HN-S6HN	FGF8	Fibroblast growth factor 8 (androgen-induced)	Cancer-related genes, Disease related genes, Predicted intracellular proteins, Predicted secreted proteins, RAS pathway related proteins
Gga.8081.1.S1_at;Gga.13574.1.S1_at;Gga.13574.1.S1_at	FSTL4	follistatin-like 4	395163	Q71SY9	Gga.8081	ENSGALP00000039251;ENSGALP00000010512;ENSGALP00000039251;ENSGALP00000010512	602.64;836.48;836.48	S3HN-S3PS, S6HN-S3PS, S3HN-S6HN	FSTL4	Follistatin-like 4	Predicted intracellular proteins, Predicted secreted proteins
Gga.12157.1.S1_at	PKDCCa	pkdcca protein kinase domain containing, cytoplasmic a	421390	NA	NA	NA	1369.67	S3HN-S3PS, S6HN-S3PS, S3HN-S6HN				PKDCC_HUMAN	Golgi apparatus, Secreted	Secreted tyrosine-protein kinase that mediates phosphorylation of extracellular proteins and endogenous proteins in the secretory pathway, which is essential for patterning at organogenesis stages. Mediates phosphorylation of MMP1, MMP13, MMP14, MMP19 and ERP29 (PubMed:25171405). Probably plays a role in platelets: rapidly and quantitatively secreted from platelets in response to stimulation of p…
GgaAffx.12563.1.S1_at	ADAM9	ADAM metallopeptidase domain 9	426781	Q5ZJH4	Gga.21336	ENSGALP00000005363	1156.91	S3HN-S3PS, S3HN-S6HN	ADAM9	ADAM metallopeptidase domain 9	Cancer-related genes, Disease related genes, Enzymes, Plasma proteins, Potential drug targets, Predicted membrane proteins, Predicted secreted proteins
Gga.16125.1.S1_at;GgaAffx.21854.1.S1_at;GgaAffx.21854.1.S1_at;Gga.10245.1.S1_s_at;Gga.10245.1.S1_s_at	AMY1A	amylase, alpha 1A; salivary	414139	NA	Gga.10245;Gga.16125;Gga.10245;Gga.16125;Gga.10245;Gga.16125	ENSGALP00000008251	2563;1882.79;1882.79;368.03;368.03	S3HN-S3PS, S3HN-S6HN	AMY1A	Amylase, alpha 1A (salivary)	Enzymes, Predicted secreted proteins
Gga.7751.1.S1_at	B3GNT4	UDP-GlcNAc:betaGal beta-1,3-N-acetylglucosaminyltransferase 4	100858043	NA	NA	ENSGALP00000040779	326.03	S3HN-S3PS, S3HN-S6HN	B3GNT4	UDP-GlcNAc:betaGal beta-1,3-N-acetylglucosaminyltransferase 4	Enzymes, Predicted intracellular proteins, Predicted secreted proteins
GgaAffx.4848.1.S1_s_at	CBLN4	cerebellin 4 precursor	769254	Q5ZI01	Gga.22155	ENSGALP00000012597	150.33	S3HN-S3PS, S3HN-S6HN	CBLN4	Cerebellin 4 precursor	Plasma proteins, Predicted secreted proteins
Gga.355.1.S1_at	CER1	cerberus 1, DAN family BMP antagonist	395623	Q9PUK2	Gga.355	ENSGALP00000008711	1409.52	S3HN-S3PS, S3HN-S6HN	CER1	Cerberus 1, DAN family BMP antagonist	Predicted secreted proteins
Gga.2640.1.S1_at	CFC1B	cripto, FRL-1, cryptic family 1B	395437	Q9I8Q3	Gga.2640	ENSGALP00000020578	6757.48	S3HN-S3PS, S3HN-S6HN	CFC1B	Cripto, FRL-1, cryptic family 1B	Predicted secreted proteins
Gga.3037.1.S1_s_at	CHRDL1	chordin-like 1	373985	Q90ZD5	Gga.3037	ENSGALP00000013090	152.52	S3HN-S3PS, S3HN-S6HN	CHRDL1	Chordin-like 1	Disease related genes, Predicted secreted proteins
Gga.2971.2.S1_at;GgaAffx.8545.1.S1_s_at;Gga.2971.2.S1_s_at	EOGT	EGF domain-specific O-linked N-acetylglucosamine (GlcNAc) transferase	426961	Q5NDL3	Gga.51354	ENSGALP00000021829	2134.91;184.09;1601.3	S3HN-S3PS, S3HN-S6HN	EOGT	EGF domain-specific O-linked N-acetylglucosamine (GlcNAc) transferase	Disease related genes, Enzymes, Potential drug targets, Predicted membrane proteins, Predicted secreted proteins
Gga.11944.2.S1_a_at;Gga.11944.1.S1_at	FAM19A1	family with sequence similarity 19 (chemokine (C-C motif)-like), member A1	416089	R4GJQ8	NA	ENSGALP00000042380	297.85;135.88	S3HN-S3PS, S3HN-S6HN	FAM19A1	Family with sequence similarity 19 (chemokine (C-C motif)-like), member A1	Predicted intracellular proteins, Predicted secreted proteins
Gga.245.1.S1_at	FGF18	fibroblast growth factor 18	395453	Q9I950	Gga.245	ENSGALP00000003444	1348.36	S3HN-S3PS, S3HN-S6HN	FGF18	Fibroblast growth factor 18	Cancer-related genes, Predicted secreted proteins, RAS pathway related proteins
Gga.2018.1.S1_a_at;GgaAffx.4049.3.S1_s_at	GGT5	gamma-glutamyltransferase 5	416943	NA	NA	ENSGALP00000010490	328.76;192.36	S3HN-S3PS, S3HN-S6HN	GGT5	Gamma-glutamyltransferase 5	Enzymes, Predicted intracellular proteins, Predicted secreted proteins
Gga.2961.1.S1_at	GREM1	gremlin 1, DAN family BMP antagonist	395826	O73755	Gga.2961	ENSGALP00000037126	161.94	S3HN-S3PS, S3HN-S6HN	GREM1	Gremlin 1, DAN family BMP antagonist	Disease related genes, Predicted secreted proteins
Gga.14123.1.S1_at	ISM1	isthmin 1, angiogenesis inhibitor	416740	NA	Gga.14123	ENSGALP00000014704	192.88	S3HN-S3PS, S3HN-S6HN	ISM1	Isthmin 1, angiogenesis inhibitor	Predicted secreted proteins
GgaAffx.2606.1.S1_at;GgaAffx.2608.1.S1_at	MAD1L1	MAD1 mitotic arrest deficient-like 1 (yeast)	427658	NA	NA	ENSGALP00000006711	1146.58;703.45	S3HN-S3PS, S3HN-S6HN	MAD1L1	MAD1 mitotic arrest deficient-like 1 (yeast)	Disease related genes, Predicted intracellular proteins, Predicted secreted proteins
Gga.13291.1.S1_at	OIT3	oncoprotein induced transcript 3	423706	E1BWY9	Gga.13291	ENSGALP00000006921	545.91	S3HN-S3PS, S3HN-S6HN	OIT3	Oncoprotein induced transcript 3	Plasma proteins, Predicted secreted proteins
GgaAffx.12721.1.S1_at	PMEPA1	prostate transmembrane protein, androgen induced 1	428166	Q5ZJ16	Gga.22169	ENSGALP00000012329	1646.06	S3HN-S3PS, S3HN-S6HN	PMEPA1	Prostate transmembrane protein, androgen induced 1	Cancer-related genes, Predicted intracellular proteins, Predicted membrane proteins, Predicted secreted proteins
GgaAffx.1288.1.S1_at	RSPO1	R-spondin 1	419613	E1BVU3	NA	ENSGALP00000003008	117.24	S3HN-S3PS, S3HN-S6HN	RSPO1	R-spondin 1	Disease related genes, Predicted intracellular proteins, Predicted secreted proteins
GgaAffx.26426.1.S1_s_at	SCG2	secretogranin II	424808	E1C6L5	NA	ENSGALP00000040027	303.73	S3HN-S3PS, S3HN-S6HN	SCG2	Secretogranin II	Plasma proteins, Predicted secreted proteins
Gga.13064.1.S1_at	SEMA4G	sema domain, immunoglobulin domain (Ig), transmembrane domain (TM) and short cytoplasmic domain, (semaphorin) 4G	423857	NA	Gga.7362	NA	383.79	S3HN-S3PS, S3HN-S6HN	SEMA4G	Sema domain, immunoglobulin domain (Ig), transmembrane domain (TM) and short cytoplasmic domain, (semaphorin) 4G	Plasma proteins, Predicted intracellular proteins, Predicted membrane proteins, Predicted secreted proteins
Gga.4830.1.S2_at;Gga.4830.1.S1_at	SFRP1	secreted frizzled-related protein 1	395237	NA	Gga.4830	ENSGALP00000005489	2349.42;1430.39	S3HN-S3PS, S3HN-S6HN	SFRP1	Secreted frizzled-related protein 1	Predicted intracellular proteins, Predicted secreted proteins
Gga.742.1.S1_at;GgaAffx.22223.1.S1_s_at;GgaAffx.22223.1.S1_s_at	SST	somatostatin	396279	A5YW27;P33094;A5YW27;P33094	Gga.742	ENSGALP00000011889	657.12;171.42;171.42	S3HN-S3PS, S3HN-S6HN	SST	Somatostatin	Cancer-related genes, Plasma proteins, Predicted secreted proteins
Gga.7476.1.S1_at	TMEM108	transmembrane protein 108	420692	NA	Gga.35912	ENSGALP00000019113	254.55	S3HN-S3PS, S3HN-S6HN	TMEM108	Transmembrane protein 108	Predicted intracellular proteins, Predicted membrane proteins, Predicted secreted proteins
Gga.12614.1.S1_at;Gga.12614.2.S1_s_at	TNFSF15	tumor necrosis factor (ligand) superfamily, member 15	417247	Q50L61	Gga.12614	ENSGALP00000039261	207.09;116.24	S3HN-S3PS, S3HN-S6HN	TNFSF15	Tumor necrosis factor (ligand) superfamily, member 15	Predicted intracellular proteins, Predicted secreted proteins
Gga.14728.1.S1_at	TRABD2B	TraB domain containing 2B	424623	R4GF39	Gga.14728	ENSGALP00000040618	1282.24	S3HN-S3PS, S3HN-S6HN	TRABD2B	TraB domain containing 2B	Predicted secreted proteins
Gga.14461.1.S1_at	LOC426827	butyrophilin, subfamily 2, member A1-like	426827	NA	Gga.49887	NA	158.21	S3HN-S3PS, S3HN-S6HN
Gga.11447.1.S1_a_at	LOC418356	group 10 secretory phospholipase A2-like	418356	E1C202	Gga.11447	ENSGALP00000029815	1163.36	S3HN-S3PS, S3HN-S6HN				E1C202_CHICK	Secreted	Hydrolase, Lipid metabolism
Gga.587.1.S1_at	LOC395991	crescent	395991	O42397	Gga.587	ENSGALP00000011238	2699.39	S3HN-S3PS, S3HN-S6HN				O42397_CHICK		Wnt signaling pathway
Gga.18470.1.S1_at	LOC768251	hepatic amylase pseudogene	768251	NA	Gga.18470	NA	257.91	S3HN-S3PS, S3HN-S6HN
Gga.17166.1.S1_at	TRAIL-LIKE	TNF-related apoptosis inducing ligand-like	395283	Q90WT9	Gga.43159	ENSGALP00000011699	347.15	S3HN-S3PS, S3HN-S6HN				Q90WT9_CHICK	membrane
Gga.18470.1.S1_at	LOC768251	hepatic amylase pseudogene	768251	NA	Gga.18470	NA	257.91	S3HN-S3PS, S3HN-S6HN
Gga.15092.1.S1_at	LOC101747294	uncharacterized LOC101747294	101747294	NA	Gga.15092	NA	138.03	S3HN-S3PS, S3HN-S6HN
Gga.15504.1.S1_at	LOC101749793	uncharacterized LOC101749793	101749793	NA	NA	NA	271.03	S3HN-S3PS, S3HN-S6HN
Gga.19242.1.S1_at	LOC101749934	uncharacterized LOC101749934	101749934	NA	NA	NA	346.36	S3HN-S3PS, S3HN-S6HN
GgaAffx.4218.1.S1_at	LOC416055	uncharacterized LOC416055	416055	E1C884	NA	ENSGALP00000010960	264.73	S3HN-S3PS, S3HN-S6HN				E1C884_CHICK
Gga.19526.1.S1_at	LOC421238	uncharacterized LOC421238	421238	NA	Gga.19526	NA	133.88	S3HN-S3PS, S3HN-S6HN
Gga.5616.2.S1_a_at	LOC770126	uncharacterized LOC770126	770126	NA	NA	NA	257	S3HN-S3PS, S3HN-S6HN
GgaAffx.25710.1.S1_at	CA10	carbonic anhydrase X	417389	E1C7J1	NA	ENSGALP00000004733	163.85	S3HN-S3PS, S6HN-S3PS	CA10	Carbonic anhydrase X	Predicted intracellular proteins, Predicted secreted proteins
Gga.490.1.S1_at	CHRD	chordin	395828	NA	Gga.490	ENSGALP00000041768	5800.76	S3HN-S3PS, S6HN-S3PS	CHRD	Chordin	Plasma proteins, Predicted secreted proteins
Gga.15805.1.S1_at	FLT4	fms-related tyrosine kinase 4	395742	NA	Gga.439	ENSGALP00000009174	220.09	S3HN-S3PS, S6HN-S3PS	FLT4	Fms-related tyrosine kinase 4	Cancer-related genes, Disease related genes, Enzymes, FDA approved drug targets, Plasma proteins, Predicted intracellular proteins, Predicted membrane proteins, Predicted secreted proteins, RAS pathway related proteins
Gga.3615.1.S2_at;Gga.3615.1.S1_at	FST	follistatin	396119	Q90844	Gga.3615	ENSGALP00000023997	202.21;284.91	S3HN-S3PS, S6HN-S3PS	FST	Follistatin	Cancer-related genes, Candidate cardiovascular disease genes, Plasma proteins, Predicted intracellular proteins, Predicted secreted proteins
Gga.6141.1.S1_at	IGSF21	immunoglobin superfamily, member 21	419359	NA	Gga.6141	ENSGALP00000000579	217.61	S3HN-S3PS, S6HN-S3PS	IGSF21	Immunoglobin superfamily, member 21	Predicted intracellular proteins, Predicted secreted proteins
Gga.13113.1.S1_at	LINGO1	leucine rich repeat and Ig domain containing 1	415344	Q50L44	Gga.13113	ENSGALP00000004263	190.45	S3HN-S3PS, S6HN-S3PS	LINGO1	Leucine rich repeat and Ig domain containing 1	Predicted intracellular proteins, Predicted membrane proteins, Predicted secreted proteins
GgaAffx.10777.1.S1_at;GgaAffx.10777.1.S1_s_at;GgaAffx.10777.1.S1_s_at	MCF2L	MCF.2 cell line derived transforming sequence-like	418748	R4GL74	Gga.12805	ENSGALP00000042945;ENSGALP00000027129;ENSGALP00000042945;ENSGALP00000027129	178.91;201.82;201.82	S3HN-S3PS, S6HN-S3PS	MCF2L	MCF.2 cell line derived transforming sequence-like	Predicted intracellular proteins, Predicted secreted proteins
Gga.12355.1.S1_a_at	MFAP2	microfibrillar-associated protein 2	100858555	NA	Gga.12355	ENSGALP00000041849	808.88	S3HN-S3PS, S6HN-S3PS	MFAP2	Microfibrillar-associated protein 2	Predicted secreted proteins
Gga.595.1.S1_at	NELL2	NEL-like 2	417799	Q90827	Gga.595	ENSGALP00000037995	596.39	S3HN-S3PS, S6HN-S3PS	NELL2	NEL-like 2 (chicken)	Plasma proteins, Predicted intracellular proteins, Predicted membrane proteins, Predicted secreted proteins
Gga.4889.1.S1_s_at;Gga.15999.1.S1_at;Gga.15999.1.S1_at;Gga.15999.1.S1_at;Gga.15999.1.S1_at;Gga.15999.1.S1_at;Gga.15999.1.S1_at;Gga.15999.1.S1_at;Gga.15999.1.S1_at;Gga.15999.1.S1_at;Gga.15999.1.S1_at;Gga.15999.1.S1_at;Gga.15999.1.S1_at;Gga.15999.1.S1_at;Gga.15999.1.S1_at;Gga.15999.1.S1_at	NFASC	neurofascin	419824	O42414;F1NY17;F1NY17;F1NY17;F1NY17;F1NY17;F1NSJ4;F1NSJ4;F1NSJ4;F1NSJ4;F1NSJ4;O42414;O42414;O42414;O42414;O42414;F1NY17;F1NY17;F1NY17;F1NY17;F1NY17;F1NSJ4;F1NSJ4;F1NSJ4;F1NSJ4;F1NSJ4	Gga.4889	ENSGALP00000034591;ENSGALP00000000915;ENSGALP00000000914;ENSGALP00000039740;ENSGALP00000039747;ENSGALP00000034591;ENSGALP00000000915;ENSGALP00000000914;ENSGALP00000039740;ENSGALP00000039747;ENSGALP00000034591;ENSGALP00000000915;ENSGALP00000000914;ENSGALP00000039740;ENSGALP00000039747;ENSGALP00000034591;ENSGALP00000000915;ENSGALP00000000914;ENSGALP00000039740;ENSGALP00000039747;ENSGALP00000034591;…	933.55;328.15;328.15;328.15;328.15;328.15;328.15;328.15;328.15;328.15;328.15;328.15;328.15;328.15;328.15;328.15	S3HN-S3PS, S6HN-S3PS	NFASC	Neurofascin	Plasma proteins, Predicted membrane proteins, Predicted secreted proteins
Gga.2712.1.S1_at	NSG1	neuron specific gene family member 1	395251	Q8QFP1	Gga.39313	ENSGALP00000024159	1725.45	S3HN-S3PS, S6HN-S3PS				NSG1_CHICK	Golgi apparatus, Membrane	clathrin coat assembly, dopamine receptor signaling pathway
Gga.3402.1.S1_a_at;Gga.3402.1.S2_at	OLFM1	olfactomedin 1	395535	Q9IAK4	Gga.3402	ENSGALP00000003955	684.15;1616.7	S3HN-S3PS, S6HN-S3PS	OLFM1	Olfactomedin 1	Plasma proteins, Predicted intracellular proteins, Predicted secreted proteins
GgaAffx.20643.1.S1_at	OLFML2B	olfactomedin-like 2B	424366	E1C032	Gga.35179	ENSGALP00000004192	391.91	S3HN-S3PS, S6HN-S3PS	OLFML2B	Olfactomedin-like 2B	Predicted intracellular proteins, Predicted secreted proteins
GgaAffx.9643.1.S1_at;GgaAffx.9641.1.S1_at;GgaAffx.9641.1.S1_at;Gga.247.1.S1_at;Gga.247.1.S1_at;Gga.12660.2.S1_a_at;Gga.12660.2.S1_a_at	PCSK5	proprotein convertase subtilisin/kexin type 5	395456	NA	Gga.50281;Gga.51500;Gga.50281;Gga.51500;Gga.50281;Gga.51500;Gga.50281;Gga.51500	ENSGALP00000024430	1905.09;400.97;400.97;233.52;233.52;210.21;210.21	S3HN-S3PS, S6HN-S3PS	PCSK5	Proprotein convertase subtilisin/kexin type 5	Enzymes, Plasma proteins, Predicted intracellular proteins, Predicted membrane proteins, Predicted secreted proteins
Gga.6271.1.S1_at	POMC	proopiomelanocortin	422011	Q9YI93	Gga.6271	ENSGALP00000026742	183.48	S3HN-S3PS, S6HN-S3PS	POMC	Proopiomelanocortin	Cancer-related genes, Disease related genes, Predicted secreted proteins
Gga.3350.1.S1_at	PTGDS	prostaglandin D2 synthase 21kDa (brain)	374110	Q8QFM7	Gga.3350	ENSGALP00000014659	381.55	S3HN-S3PS, S6HN-S3PS	PTGDS	Prostaglandin D2 synthase 21kDa (brain)	Enzymes, Plasma proteins, Predicted intracellular proteins, Predicted secreted proteins
Gga.6106.1.S1_a_at	RARRES2	retinoic acid receptor responder (tazarotene induced) 2	420366	NA	Gga.6106	ENSGALP00000007838	460.03	S3HN-S3PS, S6HN-S3PS	RARRES2	Retinoic acid receptor responder (tazarotene induced) 2	Plasma proteins, Predicted secreted proteins			Adipocyte-secreted protein (adipokine) that regulates adipogenesis, metabolism and inflammation through activation of the chemokine-like receptor 1 (CMKLR1). Its other ligands include G protein-coupled receptor 1 (GPR1) and chemokine receptor-like 2 (CCRL2). Positively regulates adipocyte differentiation, modulates the expression of adipocyte genes involved in lipid and glucose metabolism and mig…
Gga.18951.1.S1_at	RGMA	RGM domain family, member A	395214	Q8JG54	Gga.117	ENSGALP00000042077	482.76	S3HN-S3PS, S6HN-S3PS	RGMA	Repulsive guidance molecule family member a	Predicted intracellular proteins, Predicted secreted proteins
Gga.1678.3.S1_s_at	SCG5	secretogranin V	769742	Q5ZI41	Gga.1678	NA	164.15	S3HN-S3PS, S6HN-S3PS	SCG5	Secretogranin V (7B2 protein)	Predicted secreted proteins
GgaAffx.21629.1.S1_at	SH3RF3	SH3 domain containing ring finger 3	418731	NA	NA	ENSGALP00000027090	144.67	S3HN-S3PS, S6HN-S3PS	SH3RF3	SH3 domain containing ring finger 3	Predicted secreted proteins
Gga.345.1.S1_at	SHH	sonic hedgehog	395615	Q91035	Gga.345	ENSGALP00000010292	242	S3HN-S3PS, S6HN-S3PS	SHH	Sonic hedgehog	Disease related genes, Predicted intracellular proteins, Predicted secreted proteins
Gga.909.1.S1_at	SLIT2	slit homolog 2 (Drosophila)	373967	NA	Gga.39631	ENSGALP00000036529	265.52	S3HN-S3PS, S6HN-S3PS	SLIT2	Slit homolog 2 (Drosophila)	Predicted intracellular proteins, Predicted membrane proteins, Predicted secreted proteins
GgaAffx.5936.1.S1_at	SMOC1	SPARC related modular calcium binding 1	768688	NA	Gga.16439	ENSGALP00000015318	156	S3HN-S3PS, S6HN-S3PS	SMOC1	SPARC related modular calcium binding 1	Disease related genes, Predicted secreted proteins
Gga.682.1.S1_a_at	ST6GALNAC2	ST6 (alpha-N-acetyl-neuraminyl-2,3-beta-galactosyl-1,3)-N-acetylgalactosaminide alpha-2,6-sialyltransferase 2	396159	Q92184	Gga.39684	ENSGALP00000002914	187.52	S3HN-S3PS, S6HN-S3PS	ST6GALNAC2	ST6 (alpha-N-acetyl-neuraminyl-2,3-beta-galactosyl-1,3)-N-acetylgalactosaminide alpha-2,6-sialyltransferase 2	Predicted intracellular proteins, Predicted secreted proteins
GgaAffx.21801.1.S1_at	THPO	thrombopoietin	414803	Q6IYE9	Gga.21063	ENSGALP00000041285	654.15	S3HN-S3PS, S6HN-S3PS	THPO	Thrombopoietin	Cancer-related genes, Disease related genes, Predicted secreted proteins
Gga.8535.1.S2_at	UNC5C	unc-5 homolog C (C. elegans)	395101	Q7T2Z5	Gga.8535	ENSGALP00000019928;ENSGALP00000036855	177.76	S3HN-S3PS, S6HN-S3PS	UNC5C	Unc-5 homolog C (C. elegans)	Plasma proteins, Predicted membrane proteins, Predicted secreted proteins
Gga.16494.1.S1_s_at;Gga.16494.1.S1_at;Gga.13507.1.S1_at	C1ORF198	chromosome 3 open reading frame, human C1orf198	768787	NA	NA	ENSGALP00000042852	135.88;377.42;471.27	S3HN-S3PS, S6HN-S3PS				CA198_HUMAN	Cytoplasm
Gga.9694.1.S1_at	C8H1ORF21	chromosome 8 open reading frame, human C1orf21	424449	E1BTE8	Gga.9694	ENSGALP00000032935	876.88	S3HN-S3PS, S6HN-S3PS				CA021_HUMAN
GgaAffx.6473.1.A1_at	LOC425441	electroneutral sodium bicarbonate exchanger 1-like	425441	H9KZI8	NA	ENSGALP00000013705	298.85	S3HN-S3PS, S6HN-S3PS				H9KZI8_CHICK	Membrane	Ion transport
Gga.446.1.S1_at	LOC101749971	ETS translocation variant 4-like	101749971	NA	NA	ENSGALP00000001801	243.18	S3HN-S3PS, S6HN-S3PS
Gga.2712.1.S1_at	NSG1	neuron specific gene family member 1	395251	Q8QFP1	Gga.39313	ENSGALP00000024159	1725.45	S3HN-S3PS, S6HN-S3PS				NSG1_CHICK	Golgi apparatus, Membrane	clathrin coat assembly, dopamine receptor signaling pathway
Gga.13411.1.S1_at	LOC421054	transmembrane protein 200C-like	421054	R4GKN7	NA	ENSGALP00000042741	194.21	S3HN-S3PS, S6HN-S3PS				R4GKN7_CHICK	Membrane
GgaAffx.21283.1.S1_at	LOC101749175	transmembrane protein 211-like	101749175	NA	NA	NA	145.21	S3HN-S3PS, S6HN-S3PS
Gga.11581.2.S1_a_at	LOC100857212	transmembrane protein 35-like	100857212	NA	NA	NA	390.45	S3HN-S3PS, S6HN-S3PS
Gga.15533.1.S1_at	LOC101749158	uncharacterized LOC101749158	101749158	NA	NA	NA	1461.42	S3HN-S3PS, S6HN-S3PS
	FBLN7	Fibulin 7 (FC<2)							FBLN7	Fibulin 7	Predicted secreted proteins
GgaAffx.8074.2.S1_s_at;GgaAffx.8074.1.S1_at;GgaAffx.8074.1.S1_at;GgaAffx.8074.1.S1_at;GgaAffx.8074.1.S1_at;GgaAffx.8074.1.S1_at;GgaAffx.8074.1.S1_at;GgaAffx.8079.2.S1_s_at;GgaAffx.8079.2.S1_s_at;GgaAffx.8079.2.S1_s_at;GgaAffx.8079.2.S1_s_at;GgaAffx.8079.2.S1_s_at;GgaAffx.8079.2.S1_s_at;GgaAffx.8079.1.S1_at;GgaAffx.8079.1.S1_at;GgaAffx.8079.1.S1_at;GgaAffx.8079.1.S1_at;GgaAffx.8079.1.S1_at;GgaAffx…	ADAM12	ADAM metallopeptidase domain 12	425843	B8XA31;D6R189;D6R189;D6R189;B8XA31;B8XA31;B8XA31;D6R189;D6R189;D6R189;B8XA31;B8XA31;B8XA31;D6R189;D6R189;D6R189;B8XA31;B8XA31;B8XA31;D6R189;D6R189;D6R189	Gga.31031	ENSGALP00000043249;ENSGALP00000020762;ENSGALP00000040626;ENSGALP00000043249;ENSGALP00000020762;ENSGALP00000040626;ENSGALP00000043249;ENSGALP00000020762;ENSGALP00000040626;ENSGALP00000043249;ENSGALP00000020762;ENSGALP00000040626;ENSGALP00000043249;ENSGALP00000020762;ENSGALP00000040626;ENSGALP00000043249;ENSGALP00000020762;ENSGALP00000040626;ENSGALP00000043249;ENSGALP00000020762;ENSGALP00000040626;…	335.55;702.03;702.03;702.03;702.03;702.03;702.03;151.27;151.27;151.27;151.27;151.27;151.27;117.06;117.06;117.06;117.06;117.06;117.06	S3HN-S3PS	ADAM12	ADAM metallopeptidase domain 12	Enzymes, Predicted membrane proteins, Predicted secreted proteins
Gga.11623.2.S1_s_at	CES1	carboxylesterase 1 (monocyte/macrophage serine esterase 1)	415786	F1NYT3	Gga.8312	ENSGALP00000008193	307	S3HN-S3PS	CES1	Carboxylesterase 1	Enzymes, FDA approved drug targets, Plasma proteins, Predicted intracellular proteins, Predicted secreted proteins
Gga.15752.1.S1_at	CHST11	carbohydrate (chondroitin 4) sulfotransferase 11	418081	R4GMJ5	NA	ENSGALP00000043462	139.82	S3HN-S3PS	CHST11	Carbohydrate (chondroitin 4) sulfotransferase 11	Disease related genes, Enzymes, Potential drug targets, Predicted intracellular proteins, Predicted secreted proteins	R4GMJ5_CHICK	integral component of membrane
GgaAffx.24553.1.S1_at;Gga.12561.1.A1_at	DSE	dermatan sulfate epimerase	421745	NA	NA	ENSGALP00000024084	182.55;131.42	S3HN-S3PS	DSE	Dermatan sulfate epimerase	Disease related genes, Enzymes, Potential drug targets, Predicted membrane proteins, Predicted secreted proteins
GgaAffx.26502.1.S1_at;Gga.12525.1.S1_at	FREM1	FRAS1 related extracellular matrix 1	427355	NA	NA	ENSGALP00000008702	118.15;126.39	S3HN-S3PS	FREM1	FRAS1 related extracellular matrix 1	Disease related genes, Predicted intracellular proteins, Predicted secreted proteins
Gga.1644.1.S1_a_at	MGLL	monoglyceride lipase	416024	E1C6V2	Gga.14590;Gga.53631;Gga.55249	ENSGALP00000009619	117.76	S3HN-S3PS	MGLL	Monoglyceride lipase	Enzymes, Predicted intracellular proteins, Predicted secreted proteins
Gga.8211.1.S1_at	PLXNB2	plexin B2	425938	NA	Gga.8211	ENSGALP00000021425	1534.15	S3HN-S3PS	PLXNB2	Plexin B2	Plasma proteins, Predicted intracellular proteins, Predicted membrane proteins, Predicted secreted proteins
Gga.19162.1.S1_at;Gga.654.1.S1_at;Gga.654.1.S1_at	RET	ret proto-oncogene	396107	NA	Gga.654	ENSGALP00000040331;ENSGALP00000040328;ENSGALP00000040331;ENSGALP00000040328	161.18;175.36;175.36	S3HN-S3PS	RET	Ret proto-oncogene	Cancer-related genes, Disease related genes, Enzymes, FDA approved drug targets, Plasma proteins, Predicted membrane proteins, Predicted secreted proteins
Gga.1145.2.S1_a_at	RSPRY1	ring finger and SPRY domain containing 1	415648	E1BZ42	NA	ENSGALP00000002063	356.79	S3HN-S3PS	RSPRY1	Ring finger and SPRY domain containing 1	Predicted intracellular proteins, Predicted secreted proteins
Gga.11253.1.S1_at	TM7SF3	transmembrane 7 superfamily member 3	418215	F1P1V7	Gga.11253	ENSGALP00000022768	589.79	S3HN-S3PS	TM7SF3	Transmembrane 7 superfamily member 3	Predicted intracellular proteins, Predicted membrane proteins, Predicted secreted proteins
Gga.5467.2.S1_x_at;Gga.5467.1.S1_x_at	C16ORF59	chromosome 14 open reading frame, human C16orf59	416750	NA	Gga.5467	ENSGALP00000014971	326.97;357.24	S3HN-S3PS				CP059_HUMAN
Gga.19052.1.S1_at	C4H20ORF194	chromosome 4 open reading frame, human C20orf194	422945	F1P2X2	Gga.53328;Gga.54838	ENSGALP00000025771	131.91	S3HN-S3PS				CT194_HUMAN		May act as an effector for ARL3.
Gga.19591.1.S1_at	C4H4ORF21	chromosome 4 open reading frame, human C4orf21	428770	NA	Gga.19591	ENSGALP00000019689	346.21	S3HN-S3PS				ZGRF1_HUMAN	Membrane	zinc ion binding
Gga.16550.1.S1_at	LOC416500	uncharacterized LOC416500	416500	NA	Gga.16550	ENSGALP00000041032	173.3	S3HN-S3PS				R4GG70_CHICK
Gga.1714.1.S1_at	A2M	alpha-2-macroglobulin	418251	NA	NA	ENSGALP00000036406	235.55	S3HN-S6HN	A2M	Alpha-2-macroglobulin	Cancer-related genes, Candidate cardiovascular disease genes, Plasma proteins, Predicted secreted proteins
Gga.6382.1.S1_s_at	ADAMTS9	ADAM metallopeptidase with thrombospondin type 1 motif, 9	416080	E1C6T5	Gga.6382	ENSGALP00000011941	401.79	S3HN-S6HN	ADAMTS9	ADAM metallopeptidase with thrombospondin type 1 motif, 9	Cancer-related genes, Enzymes, Plasma proteins, Predicted intracellular proteins, Predicted secreted proteins
GgaAffx.4881.1.S1_at;GgaAffx.4881.3.S1_s_at	ALPI	alkaline phosphatase, intestinal	424936	NA	NA	ENSGALP00000039257	409.58;237.85	S3HN-S6HN	ALPI	Alkaline phosphatase, intestinal	Enzymes, Predicted secreted proteins
Gga.4719.1.S1_s_at;Gga.4719.1.S1_a_at	APOA1	apolipoprotein A-I	396536	P08250	Gga.34313	ENSGALP00000011510	1246.52;973.21	S3HN-S6HN	APOA1	Apolipoprotein A-I	Cancer-related genes, Candidate cardiovascular disease genes, Disease related genes, Plasma proteins, Predicted intracellular proteins, Predicted secreted proteins
Gga.10246.1.S1_at	APOA2	apolipoprotein A-II	100858842	NA	NA	NA	436.21	S3HN-S6HN	APOA2	Apolipoprotein A-II	Cancer-related genes, Candidate cardiovascular disease genes, Plasma proteins, Predicted intracellular proteins, Predicted secreted proteins
GgaAffx.5056.1.S1_at	ASTL	astacin-like metallo-endopeptidase (M12 family)	423176	P0DJJ2	Gga.30611	ENSGALP00000013074	3033.61	S3HN-S6HN	ASTL	Astacin-like metallo-endopeptidase (M12 family)	Enzymes, Predicted secreted proteins
Gga.1328.1.S2_at	B2M	beta-2-microglobulin	414830	Q6L753	Gga.1328	ENSGALP00000039454	2326.27	S3HN-S6HN	B2M	Beta-2-microglobulin	Cancer-related genes, Disease related genes, Plasma proteins, Predicted secreted proteins
Gga.696.1.S1_at	BDNF	brain-derived neurotrophic factor	396186	K4MNE5;P25429	Gga.696	ENSGALP00000019837	115.48	S3HN-S6HN	BDNF	Brain-derived neurotrophic factor	Cancer-related genes, Disease related genes, Plasma proteins, Predicted intracellular proteins, Predicted membrane proteins, Predicted secreted proteins
Gga.3950.1.S1_at	BMP2	bone morphogenetic protein 2	378779	Q6XDQ0	Gga.3950	ENSGALP00000014334	1079.06	S3HN-S6HN	BMP2	Bone morphogenetic protein 2	Cancer-related genes, Predicted secreted proteins
GgaAffx.7556.1.S1_at	CDCP1	CUB domain containing protein 1	420703	NA	NA	ENSGALP00000030498	206.27	S3HN-S6HN	CDCP1	CUB domain containing protein 1	CD markers, Predicted membrane proteins, Predicted secreted proteins
GgaAffx.23316.1.S1_x_at;Gga.8087.1.S1_a_at	CDCP2	CUB domain containing protein 2	424658	NA	NA	ENSGALP00000017469	331.03;781.61	S3HN-S6HN	CDCP2	CUB domain containing protein 2	Predicted secreted proteins
Gga.2982.1.S1_at	CDH1	cadherin 1, type 1, E-cadherin (epithelial)	415860	E1C6M9;P08641	Gga.2982	ENSGALP00000000855	389.88	S3HN-S6HN	CDH1	Cadherin 1, type 1, E-cadherin (epithelial)	Cancer-related genes, CD markers, Disease related genes, Plasma proteins, Predicted membrane proteins, Predicted secreted proteins
Gga.2073.1.S1_at	COL1A1	collagen, type I, alpha 1	395532	NA	Gga.2073;Gga.43371	ENSGALP00000039595	573.58	S3HN-S6HN	COL1A1	Collagen, type I, alpha 1	Cancer-related genes, Disease related genes, Plasma proteins, Predicted intracellular proteins, Predicted secreted proteins
GgaAffx.1539.1.S1_at	COL8A2	collagen, type VIII, alpha 2	428221	NA	NA	ENSGALP00000003607	212.94	S3HN-S6HN	COL8A2	Collagen, type VIII, alpha 2	Disease related genes, Predicted intracellular proteins, Predicted secreted proteins
Gga.4051.1.S1_at	CTGF	connective tissue growth factor	374135	Q98TQ8	Gga.4051	ENSGALP00000004581	263.88	S3HN-S6HN	CTGF	Connective tissue growth factor	Cancer-related genes, Plasma proteins, Predicted secreted proteins
Gga.11634.1.S1_at	CTHRC1	collagen triple helix repeat containing 1	420262	NA	Gga.11634	ENSGALP00000025845	529.24	S3HN-S6HN	CTHRC1	Collagen triple helix repeat containing 1	Disease related genes, Predicted intracellular proteins, Predicted secreted proteins
GgaAffx.21123.1.S1_s_at	CTSB	cathepsin B	396329	NA	Gga.3854	ENSGALP00000035933	1672.36	S3HN-S6HN	CTSB	Cathepsin B	Cancer-related genes, Candidate cardiovascular disease genes, Enzymes, Plasma proteins, Predicted secreted proteins
Gga.7040.1.S1_at	CTSH	cathepsin H	770109	NA	Gga.34602	NA	1148.88	S3HN-S6HN	CTSH	Cathepsin H	Cancer-related genes, Enzymes, Plasma proteins, Predicted intracellular proteins, Predicted secreted proteins
Gga.523.1.S1_at	CTSL2	cathepsin L2	427466	F1NYJ1	Gga.523	ENSGALP00000020559	8494.06	S3HN-S6HN	CTSV	Cathepsin V	Enzymes, Predicted secreted proteins
Gga.2200.1.S1_at	CYR61	cysteine-rich, angiogenic inducer, 61	429089	P19336	Gga.2200	ENSGALP00000014090	244.48	S3HN-S6HN	CYR61	Cysteine-rich, angiogenic inducer, 61	Predicted secreted proteins
Gga.897.1.S1_at	DKK1	dickkopf WNT signaling pathway inhibitor 1	374156	NA	Gga.897	ENSGALP00000006037	1701.42	S3HN-S6HN	DKK1	Dickkopf WNT signaling pathway inhibitor 1	Predicted secreted proteins
Gga.9935.1.S1_at	DMBT1	deleted in malignant brain tumors 1	426819	NA	Gga.53543	NA	214.12	S3HN-S6HN	DMBT1	Deleted in malignant brain tumors 1	Disease related genes, Predicted secreted proteins
Gga.13388.1.S1_at	DMP1	dentin matrix acidic phosphoprotein 1	404539	Q75P25	Gga.13388	ENSGALP00000031553	186.09	S3HN-S6HN	DMP1	Dentin matrix acidic phosphoprotein 1	Disease related genes, Predicted secreted proteins
Gga.46.3.S1_a_at	DPF3	D4, zinc and double PHD fingers, family 3	395351	P58270	Gga.46	ENSGALP00000015213;ENSGALP00000015214	120.39	S3HN-S6HN	DPF3	D4, zinc and double PHD fingers, family 3	Predicted intracellular proteins, Predicted secreted proteins
Gga.9136.1.S1_at;Gga.9136.2.S1_x_at;Gga.9136.2.S1_a_at	EPCAM	epithelial cell adhesion molecule	421292	Q5F381	Gga.9136	ENSGALP00000014571	1541.45;5584.97;9454.3	S3HN-S6HN	EPCAM	Epithelial cell adhesion molecule	Cancer-related genes, CD markers, Disease related genes, Plasma proteins, Predicted membrane proteins, Predicted secreted proteins
Gga.5130.1.S1_at	F8	coagulation factor VIII, procoagulant component	422199	NA	Gga.5130	ENSGALP00000031772	201.45	S3HN-S6HN	F8	Coagulation factor VIII, procoagulant component	Candidate cardiovascular disease genes, Disease related genes, FDA approved drug targets, Plasma proteins, Predicted intracellular proteins, Predicted secreted proteins
Gga.7900.2.S1_a_at	FIBIN	fin bud initiation factor homolog (zebrafish)	426933	E1BX99	Gga.7900;Gga.49915;Gga.56037	ENSGALP00000039399	1204.12	S3HN-S6HN	FIBIN	Fin bud initiation factor homolog (zebrafish)	Predicted secreted proteins
Gga.4324.2.S1_a_at	GDF3	growth differentiation factor 3	396132	Q90723	Gga.4324	ENSGALP00000004992	961.55	S3HN-S6HN	GDF3	Growth differentiation factor 3	Disease related genes, Predicted secreted proteins
Gga.16655.1.S1_at	HMHA1	histocompatibility (minor) HA-1	420102	Q5F441	Gga.16655	ENSGALP00000023099	235.94	S3HN-S6HN	HMHA1	Histocompatibility (minor) HA-1	Plasma proteins, Predicted intracellular proteins, Predicted secreted proteins
Gga.5393.1.S1_at	HTRA1	HtrA serine peptidase 1	100857572	NA	Gga.5393	ENSGALP00000025070	5702.7	S3HN-S6HN	HTRA1	HtrA serine peptidase 1	Disease related genes, Enzymes, Plasma proteins, Potential drug targets, Predicted intracellular proteins, Predicted secreted proteins
Gga.759.1.S1_at	IGFBP2	insulin-like growth factor binding protein 2, 36kDa	396315	P49705	Gga.759	ENSGALP00000018675	5214.82	S3HN-S6HN	IGFBP2	Insulin-like growth factor binding protein 2, 36kDa	Cancer-related genes, Plasma proteins, Predicted intracellular proteins, Predicted secreted proteins
GgaAffx.163.1.S1_at	LEPREL4	leprecan-like 4	430099	NA	NA	ENSGALP00000041385	216.94	S3HN-S6HN	LEPREL4	Leprecan-like 4	Predicted intracellular proteins, Predicted secreted proteins
Gga.6319.2.S1_a_at	LGMN	legumain	423418	E1C958	NA	ENSGALP00000017556	4268.09	S3HN-S6HN	LGMN	Legumain	Cancer-related genes, Enzymes, Predicted intracellular proteins, Predicted secreted proteins
Gga.1171.1.S1_at	LY6E	lymphocyte antigen 6 complex, locus E	395550	Q90986	Gga.1171	ENSGALP00000025978	2761.03	S3HN-S6HN	LY6E	Lymphocyte antigen 6 complex, locus E	Predicted intracellular proteins, Predicted membrane proteins, Predicted secreted proteins
Gga.16019.1.S1_at	P4HA3	prolyl 4-hydroxylase, alpha polypeptide III	419057	NA	Gga.16019	ENSGALP00000027922	370.09	S3HN-S6HN	P4HA3	Prolyl 4-hydroxylase, alpha polypeptide III	Enzymes, Predicted secreted proteins
Gga.1205.1.S1_at	PLA2G7	phospholipase A2, group VII (platelet-activating factor acetylhydrolase, plasma)	395816	Q90678	Gga.1205	ENSGALP00000026919	571.3	S3HN-S6HN	PLA2G7	Phospholipase A2, group VII (platelet-activating factor acetylhydrolase, plasma)	Candidate cardiovascular disease genes, Disease related genes, Enzymes, Plasma proteins, Potential drug targets, Predicted secreted proteins
GgaAffx.2667.1.S1_at	R3HDML	R3H domain containing-like	100858089	F1NWW2	NA	ENSGALP00000006839	259.18	S3HN-S6HN	R3HDML	R3H domain containing-like	Predicted secreted proteins
GgaAffx.25349.3.S1_at	RSF1	remodeling and spacing factor 1	426483	NA	Gga.12896	ENSGALP00000041351	289.39	S3HN-S6HN	RSF1	Remodeling and spacing factor 1	Predicted intracellular proteins, Predicted secreted proteins
Gga.17547.1.S1_s_at	SEMA6A	sema domain, transmembrane domain (TM), and cytoplasmic domain, (semaphorin) 6A	427387	E1C1C2;A0A090AVG4;A0A090AVG4;A0A090AQR1;A0A090AQR1;A0A090ATY8;A0A090ATY8	Gga.17547;Gga.38512;Gga.17547;Gga.38512;Gga.17547;Gga.38512;Gga.17547;Gga.38512	ENSGALP00000003601	146.12	S3HN-S6HN	SEMA6A	Sema domain, transmembrane domain (TM), and cytoplasmic domain, (semaphorin) 6A	Plasma proteins, Predicted membrane proteins, Predicted secreted proteins
Gga.19294.1.S1_at	SLC35E3	solute carrier family 35, member E3	417842	F1NGX8	Gga.5475	ENSGALP00000016141	280.15	S3HN-S6HN	SLC35E3	Solute carrier family 35, member E3	Predicted membrane proteins, Predicted secreted proteins, Transporters
Gga.17278.1.S1_at	SOWAHA	sosondowah ankyrin repeat domain family member A	416334	NA	Gga.27291	ENSGALP00000042723	186.06	S3HN-S6HN	SOWAHA	Sosondowah ankyrin repeat domain family member A	Predicted secreted proteins	R4GKM1_CHICK
Gga.16835.1.S1_at	SPOCK1	sparc/osteonectin, cwcv and kazal-like domains proteoglycan (testican) 1	416304	NA	NA	NA	202.67	S3HN-S6HN	SPOCK1	Sparc/osteonectin, cwcv and kazal-like domains proteoglycan (testican) 1	Predicted intracellular proteins, Predicted secreted proteins
Gga.3551.1.S1_at	SPP1	secreted phosphoprotein 1	395210	P23498	Gga.3551	ENSGALP00000017754	219.64	S3HN-S6HN	SPP1	Secreted phosphoprotein 1	Cancer-related genes, Plasma proteins, Predicted secreted proteins
Gga.2582.1.S1_at	TGFBI	transforming growth factor, beta-induced, 68kDa	395897	O42390	Gga.2582	ENSGALP00000010201	753.33	S3HN-S6HN	TGFBI	Transforming growth factor, beta-induced, 68kDa	Disease related genes, Plasma proteins, Predicted intracellular proteins, Predicted secreted proteins
GgaAffx.8125.2.S1_s_at	TRIM24	tripartite motif containing 24	418106	NA	NA	ENSGALP00000020886	659.36	S3HN-S6HN	TRIM24	Tripartite motif containing 24	Cancer-related genes, Disease related genes, Plasma proteins, Predicted intracellular proteins, Predicted secreted proteins
GgaAffx.5665.1.S1_at	VWA2	von Willebrand factor A domain containing 2	423907	F1NUE2	NA	ENSGALP00000014593	240.7	S3HN-S6HN	VWA2	Von Willebrand factor A domain containing 2	Predicted intracellular proteins, Predicted secreted proteins
Gga.18489.1.S1_at	LOC100859237	2-acylglycerol O-acyltransferase 2-like	100859237	NA	NA	NA	297.58	S3HN-S6HN
Gga.9024.1.S1_at	C8ORF22	chromosome 2 open reading frame, human C8orf22	425711	E1BRC2	Gga.35180	ENSGALP00000040605	219.15	S3HN-S6HN				PDPFL_HUMAN
GgaAffx.24735.1.S1_at	C2H8ORF84	chromosome 2 open reading frame, human C8orf84	420181	NA	NA	ENSGALP00000025162	165.33	S3HN-S6HN				SBSPO_HUMAN	Extracellular matrix, Secreted
Gga.9910.1.S1_at	C6H10ORF118	chromosome 6 open reading frame, human C10orf118	423905	NA	Gga.48976;Gga.50849	ENSGALP00000014550	154.39	S3HN-S6HN				CC186_HUMAN
Gga.7610.1.S1_at	LOC101749820	coiled-coil domain-containing protein 81-like	101749820	NA	NA	ENSGALP00000010858	985.06	S3HN-S6HN
Gga.9721.1.S1_a_at	LOC770114	cyclin-F-like	770114	NA	NA	NA	264.3	S3HN-S6HN
Gga.2944.2.S1_a_at;GgaAffx.25682.1.S1_s_at;Gga.2944.1.S1_s_at;GgaAffx.21499.1.S1_at;Gga.63.1.S1_s_at	LOC777044	E3 ubiquitin-protein ligase NEDD4-like	777044	NA	NA	ENSGALP00000004596	1062.21;504.73;963.21;970.52;133.36	S3HN-S6HN
Gga.2422.2.S2_x_at	ENS-1	ENS-1	769415	Q98TV2	Gga.46863	NA	6569.09	S3HN-S6HN				Q98TV2_CHICK
GgaAffx.5362.2.S1_s_at	LOC417253	glutamine synthetase-like	417253	NA	NA	ENSGALP00000013857	328.45	S3HN-S6HN				F1P0D2_CHICK		glutamate-ammonia ligase activity, ATP binding
Gga.2437.1.S1_at	GSTT1	glutathione S-transferase theta 1	396322	P20135	Gga.2437	ENSGALP00000010240	290.06	S3HN-S6HN				GSTT1_HUMAN	Cytoplasm	Conjugation of reduced glutathione to a wide number of exogenous and endogenous hydrophobic electrophiles. Acts on 1,2-epoxy-3-(4-nitrophenoxy)propane, phenethylisothiocyanate 4-nitrobenzyl chloride and 4-nitrophenethyl bromide. Displays glutathione peroxidase activity with cumene hydroperoxide.
GgaAffx.26353.1.S1_s_at;GgaAffx.26353.1.S1_at	LOC101749314	GTPase IMAP family member 7-like	101749314	NA	NA	ENSGALP00000007830	146.61;156.24	S3HN-S6HN				GIMA7_HUMAN	Cytoplasm, Lipid droplet	The dimer has GTPase activity	the active site contains residues from both subunits.
Gga.4832.1.S1_at	LOC770612	interferon-induced transmembrane protein 1-like	770612	NA	NA	ENSGALP00000042451	723.88	S3HN-S6HN				IFM1_HUMAN	Cell membrane, Membrane	IFN-induced antiviral protein which inhibits the entry of viruses to the host cell cytoplasm, permitting endocytosis, but preventing subsequent viral fusion and release of viral contents into the cytosol. Active against multiple viruses, including influenza A virus, SARS coronavirus (SARS-CoV), Marburg virus (MARV), Ebola virus (EBOV), Dengue virus (DNV), West Nile virus (WNV), human immunodefici…
Gga.7447.1.S1_at;Gga.7447.2.S1_s_at	LOC772080	keratin, type I cytoskeletal 17-like	772080	NA	NA	NA	151.82;221.24	S3HN-S6HN
Gga.10437.1.S1_s_at;Gga.7569.1.S1_s_at	LOC770996	L-gulonolactone oxidase-like	770996	NA	NA	ENSGALP00000026694	504.09;613.61	S3HN-S6HN				GGLO_MOUSE	Endoplasmic reticulum, Membrane, Microsome	Oxidizes L-gulono-1,4-lactone to hydrogen peroxide and L-xylo-hexulonolactone which spontaneously isomerizes to L-ascorbate.
Gga.7725.1.S1_at	LOC426422	LIM and senescent cell antigen-like-containing domain protein 1-like	426422	NA	NA	NA	286.73	S3HN-S6HN				LIMS1_HUMAN	Cell junction, Cell membrane, Membrane	Adapter protein in a cytoplasmic complex linking beta-integrins to the actin cytoskeleton, bridges the complex to cell surface receptor tyrosine kinases and growth factor receptors. Involved in the regulation of cell survival, cell proliferation and cell differentiation.
GgaAffx.24928.1.S1_at;GgaAffx.24928.1.S1_s_at;GgaAffx.24928.1.S1_s_at	LOC101752171	maestro heat-like repeat-containing protein family member 2B-like	101752171	NA	NA	ENSGALP00000026639;ENSGALP00000035853;ENSGALP00000026639;ENSGALP00000035853	329.55;535.06;535.06	S3HN-S6HN				E1BTV8_CHICK
Gga.16727.1.S1_at	MYO10L	myosin-X-like	429030	NA	NA	ENSGALP00000018192	766.85	S3HN-S6HN				F1NEA4_CHICK	cytoplasm, myosin complex, neuron projection, plasma membrane, nucleolus
Gga.14835.1.S1_at;Gga.16475.1.S1_at;Gga.16314.1.S1_at;Gga.11639.2.S1_a_at;Gga.15397.1.S1_at;Gga.16405.1.S1_at;Gga.19662.1.S1_at;Gga.16144.1.S1_at;Gga.8096.1.S1_at;Gga.16364.1.S1_at;Gga.8288.1.S1_at;Gga.207.1.S1_at;Gga.17268.1.S1_at;Gga.8042.1.S1_at;Gga.5286.1.S1_at;Gga.7350.1.S1_at;Gga.13294.1.S1_at;Gga.15285.1.S1_at;Gga.2906.1.S1_at;GgaAffx.21144.1.S1_s_at;GgaAffx.21639.1.S1_at;Gga.1503.1.S1_at;…	NA	NA	NA	NA	NA	NA	1231.88;192.64;2545.03;187.39;316.42;360.42;1962.18;3188.09;419.03;392.33;856.64;1793.85;393.88;774.64;1753.06;1072.55;255.64;411.79;278.91;5306.39;512.61;1590;333.18;3636.33;2658.58;1212.03;183.36;165.91;555.03;922.39;138.3;314.18;132.18;331.18;365.91;268.58;323.55;215.33;447.55;333.39;588.97;235.97;167.64;255.61;1098.12;997.24;498.79;163.7;709.03;172.82;1465.58;1074.61;1338.06;1730.67;388;212.1…	S3HN-S6HN
Gga.547.1.S1_at	LOC395926	pepsinogen	395926	P16476	Gga.547	ENSGALP00000000593	197.79	S3HN-S6HN				PEPE_CHICK		Aspartyl protease, Hydrolase, Protease, Digestion
Gga.2422.1.S1_at	ENS-3	pol-like protein ENS-3	395341	Q98ST1	Gga.51493	NA	1252.24	S3HN-S6HN				Q98ST1_CHICK		RNA-DNA hybrid ribonuclease activity, nucleic acid binding
Gga.782.1.S1_at	LOC396365	preprogastrin	396365	P09859	Gga.782	ENSGALP00000041428	296.85	S3HN-S6HN				ANTR_CHICK	Secreted	Potent stimulus of gastric acid, but not of pancreatic secretion.
Gga.19465.1.S1_at	LOC416146	probable E3 ubiquitin-protein ligase MID2-like	416146	NA	Gga.19465	ENSGALP00000001823	180.03	S3HN-S6HN
Gga.8742.1.S1_at	LOC100859318	ras-related protein Rab-37-like	100859318	NA	NA	ENSGALP00000042150	156.24	S3HN-S6HN				R4GJ47_CHICK	endoplasmic reticulum-Golgi intermediate compartment	GTP binding, small GTPase mediated signal transduction
GgaAffx.5447.1.S1_at;GgaAffx.5447.1.S1_s_at	LOC417741	secreted frizzled-related protein 2-like	417741	F1NLQ7	NA	ENSGALP00000014058	216.79;260.24	S3HN-S6HN				F1NLQ7_CHICK	integral component of membrane	Wnt signaling pathway
Gga.18995.1.S1_s_at;GgaAffx.21229.1.S1_s_at	MST4	serine/threonine protein kinase MST4	422231	Q5ZMA7	Gga.4492	ENSGALP00000009728	5965.09;10539.64	S3HN-S6HN				STK26_HUMAN	Cytoplasm, Golgi apparatus, Membrane	Mediator of cell growth. Modulates apoptosis.
GgaAffx.8508.1.S1_s_at	SOGA2	SOGA family member 2	426050	NA	Gga.3544;Gga.20184	ENSGALP00000021759	260.3	S3HN-S6HN				MTCL1_HUMAN	Cell membrane, Cytoplasm, Cytoskeleton, Membrane	Microtubule-associated factor involved in the late phase of epithelial polarization and microtubule dynamics regulation. Plays a role in the development and maintenance of non-centrosomal microtubule bundles at the lateral membrane in polarized epithelial cells.
Gga.17285.1.S1_at;GgaAffx.1847.1.S1_s_at	LOC423653	solute carrier family 22 member 15-like	423653	NA	NA	ENSGALP00000004550	347.42;177.48	S3HN-S6HN				F1NC31_CHICK	Membrane	substrate-specific transmembrane transporter activity
Gga.9960.1.S1_s_at	LOC769743	SUN domain-containing protein 3-like	769743	E1C5H3	NA	ENSGALP00000036842	457.76	S3HN-S6HN				E1C5H3_CHICK	nuclear envelope	cytoskeletal anchoring at nuclear membrane, nuclear envelope organization
Gga.14359.1.S1_a_at	LOC101749365	uncharacterized LOC101749365	101749365	NA	NA	NA	914.85	S3HN-S6HN
Gga.15762.1.S1_at	LOC416415	uncharacterized LOC416415	416415	NA	Gga.15762	NA	163.06	S3HN-S6HN
GgaAffx.20268.1.S1_s_at	LOC418543	uncharacterized LOC418543	418543	NA	Gga.11926	NA	976.36	S3HN-S6HN				FBLN2_HUMAN	Extracellular matrix, Secreted	Its binding to fibronectin and some other ligands is calcium dependent.
Gga.18692.1.S1_at	LOC423752	uncharacterized LOC423752	423752	NA	Gga.13655	ENSGALP00000032887	375.12	S3HN-S6HN				E1BVD9_CHICK
Gga.18638.1.S1_at;Gga.13930.1.S1_at	RP11-296A16.1	Uncharacterized protein [Source:UniProtKB/TrEMBL;Acc:H7C423]	427175	F1NBW3	Gga.13401	ENSGALP00000023842	1907.15;203.24	S3HN-S6HN				F1NBW3_CHICK	Membrane	L-serine transmembrane transporter activity
GgaAffx.25695.3.S1_s_at	LOC100858450	zinc finger protein 708-like	100858450	NA	NA	NA	319.91	S3HN-S6HN
