## Supplementary Table S3 for "The organizer as a cooperative of signaling cells for neural induction"

### Sheet: gene_fpkm_TS_HN_bulk_secreted_m
99 transcripts encoding putative secreted proteins have expression over fpkm 10 in at least one of three node regions
Highlighted genes are selected for functional test. Their WM in situ are shown in Supplementary Fig. 2
FPKM level over 50
Genes with underline have WM in situ to verify their expression in the node in the initial screening
NL: node left
NM: node middle
NR: node right
gene_id	gene_short_name	chr	start	end	HH4-_NL	HH4-_NM	HH4-_NR	mean
ENSGALG00000011117	AGT	chr3	40543176	40555076	15.6566	12.5413	13.6494	13.9491
ENSGALG00000010553	AIMP1	chr4	38396622	38427589	431.843	416.219	467.168	438.41
ENSGALG00000005147	AMY1A	chr8	11450028	11467906	191.683	240.676	223.73	218.696
ENSGALG00000003770	ANXA2	chr10	5497545	5556443	22.1352	16.3191	16.3141	18.2561
ENSGALG00000023444	APELA	chr4	23756328	23808676	219.396	206.547	188.524	204.822
ENSGALG00000007114	APOA1	chr24	5140180	5141930	353.463	349.969	265.633	323.022
ENSGALG00000030920	APOC3	chr24	5138999	5139712	27.4423	21.6995	21.2444	23.4621
ENSGALG00000029301	BMP2	chr3	15202202	15229780	9.53403	12.1372	8.14073	9.93732
ENSGALG00000001654	C1QBP	chr19	3470553	3659524	78.8425	75.903	68.5065	74.4173
ENSGALG00000047483	C1QTNF6	chr1	51440394	51445547	8.96683	11.0675	6.22135	8.75189
ENSGALG00000010976	CCDC126	chr2	31310307	31322677	47.1575	41.83	46.9493	45.3123
ENSGALG00000011918	CCDC134	chr1	49494256	49516278	14.7002	9.88228	14.9741	13.1855
ENSGALG00000005434	CER1	chrZ	31701446	31710255	2192.91	2682.43	2171.88	2349.07
ENSGALG00000012623	CFC1	chrZ	42432328	42437371	1230.49	1348.14	1247.9	1275.51
ENSGALG00000030546	CLEC19A	chr14	8815485	8821411	18.4945	23.0253	17.6176	19.7125
ENSGALG00000009153	COPA	chr25	2291056	2407537	152.822	149.164	153.223	151.736
ENSGALG00000030016	CTSB	chr3	107370909	107378810	149.27	130.452	135.404	138.375
ENSGALG00000006613	CTSD	chr5	14310132	14525237	99.9184	96.1548	89.8339	95.3024
ENSGALG00000006346	CXCL14	chr13	15988642	16047854	24.3914	12.0418	22.7664	19.7332
ENSGALG00000033695	CYP26A1	chr6	21525300	21528367	12.1094	7.456	7.27629	8.94723
ENSGALG00000004631	DRAXIN	chr21	5646904	5658909	13.2656	8.39592	11.2253	10.9623
ENSGALG00000037587	ENPP3	chr3	57331048	57364433	24.6946	29.0518	31.9561	28.5675
ENSGALG00000026677	F10	chr1	138924430	138937050	13.6305	13.6036	9.96985	12.4013
ENSGALG00000010046	FAM177A1	chr5	36303272	36317971	11.81	11.6724	9.95213	11.1448
ENSGALG00000008975	FAM3C	chr1	23349810	23381342	18.082	20.1403	17.6541	18.6255
ENSGALG00000005120	FBLN2	chr12	6210164	6279431	28.0652	22.2461	27.5974	25.9696
ENSGALG00000002203	FGF18	chr13	3919089	4012490	27.1884	23.1359	29.5418	26.622
ENSGALG00000007706	FGF8	chr6	23669485	23675847	35.0531	28.6524	27.1265	30.2773
ENSGALG00000003578	FN1	chr7	4388773	4439109	20.8682	23.3972	19.2975	21.1876
ENSGALG00000002763	FRZB	chr7	2337401	2352802	10.1023	8.54909	10.9227	9.85803
ENSGALG00000014908	FST	chrZ	16072540	16079179	17.9086	22.5815	20.2088	20.233
ENSGALG00000014970	FSTL1	chr1	80650199	80694243	60.2967	57.3068	53.2294	56.9443
ENSGALG00000031487	FSTL4	chr13	16943721	17130245	21.0036	34.7554	25.7328	27.1639
ENSGALG00000035676	GATD1	chr5	666667	720725	55.5551	47.4501	51.4469	51.484
ENSGALG00000003161	GDF3	chr28	3843367	3845601	61.24	49.9258	59.8733	57.013
ENSGALG00000002679	GLT1D1	chr15	4008081	4050199	11.8737	13.1884	14.4888	13.1836
ENSGALG00000028204	GPX1	chr12	3241003	3242538	131.989	105.225	131.968	123.061
ENSGALG00000010633	GPX7	chr8	24796808	24805423	32.4082	28.1992	29.3734	29.9936
ENSGALG00000001446	GSN	chr17	8696509	8733376	71.1943	72.6505	70.2897	71.3782
ENSGALG00000015627	HAPLN1	chrZ	62725136	62818255	15.9991	13.1397	23.5617	17.5668
ENSGALG00000032847	HDGF	chr25	2617130	2622609	84.2355	89.1269	94.5777	89.3134
ENSGALG00000042875	HMGB1	chr1	176457889	176499190	470.993	461.277	504.32	478.863
ENSGALG00000010745	HMGB2	chr4	43290526	43292715	346.933	311.794	356.957	338.561
ENSGALG00000041140	HTRA1	chr6	32231326	32259800	71.5575	58.7411	82.9386	71.0791
ENSGALG00000038924	IDE	chr6	21719515	21764342	29.2663	30.8227	31.1891	30.426
ENSGALG00000002832	IFI35	chr27	7921644	7931121	23.7692	20.7721	18.9056	21.149
ENSGALG00000011469	IGFBP2	chr7	23255547	23307791	45.2453	41.7335	50.686	45.8883
ENSGALG00000014615	LAMA1	chr2	99519351	99618009	23.0655	21.1636	23.3988	22.5426
ENSGALG00000007905	LAMB1	chr1	15009295	15199297	129.057	135.61	143.71	136.126
ENSGALG00000012420	LGALS1	chr1	51166507	51169768	12.966	10.3106	12.5982	11.9583
ENSGALG00000015425	LPL	chrZ	54612203	54628981	20.8087	17.4411	19.6191	19.2896
ENSGALG00000015537	MAN2B2	chr4	79706433	79733872	18.9899	18.2841	15.0205	17.4315
ENSGALG00000008367	MDK	chr5	23884633	23886637	284.601	253.915	255.947	264.821
ENSGALG00000028354	METRNL	chr18	3085474	3106644	19.9325	17.5209	21.5141	19.6558
ENSGALG00000030647	MFAP2	chr21	4415209	4419343	17.3295	16.4956	19.657	17.8274
ENSGALG00000006326	MIF	chr15	8375206	8385478	3758.37	3584.9	3363.68	3568.98
ENSGALG00000004263	MYDGF	chr28	5034852	5039077	64.2914	63.943	60.8239	63.0194
ENSGALG00000046023	NAXE	chr25	1520003	1527326	11.3215	12.4018	11.5759	11.7664
ENSGALG00000009821	NENF	chr3	21942838	22050431	12.974	15.5293	13.5916	14.0316
ENSGALG00000010237	NPC2	chr5	38136478	38138708	57.5358	52.442	55.8627	55.2802
ENSGALG00000006147	NUCB2	chr5	12022252	12051047	119.762	112.684	114.542	115.663
ENSGALG00000002515	OLFM1	chr17	7899617	7927026	35.7527	42.0918	39.2922	39.0456
ENSGALG00000030076	PCSK6	chr10	18048567	18125749	15.6004	17.1885	13.69	15.493
ENSGALG00000013617	PDGFRL	chr4	63002338	63021875	9.57503	10.8852	11.5854	10.6819
ENSGALG00000042511	PKDCC	chr3	23428365	23460375	11.6808	12.9597	14.2977	12.9794
ENSGALG00000016713	PLA2G7	chr3	109831300	109844348	15.2058	15.7512	16.7157	15.8909
ENSGALG00000028600	PPIA	chr22	5209155	5230538	4677.13	4337.91	3922.84	4312.63
ENSGALG00000002210	PPIB	chr10	1762468	1763840	154.625	136.736	163.386	151.582
ENSGALG00000016089	PRADC1	chr4	89703489	89706161	49.1255	43.7943	41.5847	44.8348
ENSGALG00000030886	PTGDS	chr17	872550	874786	21.8429	26.6111	18.5115	22.3218
ENSGALG00000033760	PTGES2	chr17	5476113	5500391	8.62171	10.6362	10.0815	9.7798
ENSGALG00000017295	PTHLH	chr1	72752037	72764874	44.7119	42.8179	36.5903	41.3734
ENSGALG00000046204	R3HDML	chr20	5447807	5451704	12.9602	9.02662	8.39508	10.1273
ENSGALG00000042642	RARRES2	chr2	457091	458880	14.2056	14.4825	14.2627	14.3169
ENSGALG00000039173	RGMA	chr10	15117633	15137240	13.589	17.847	13.4562	14.9641
ENSGALG00000042607	RSPO3	chr3	59341240	59399436	162.3	172.664	230.009	188.324
ENSGALG00000001350	RSPRY1	chr11	719305	751138	26.8697	27.5794	22.7292	25.7261
ENSGALG00000009725	SCG5	chr5	30796984	30824895	13.5747	15.4174	7.92182	12.3046
ENSGALG00000005135	SERPINE2	chr9	8473942	8497084	230.53	241.267	214.457	228.751
ENSGALG00000009470	SERPINI1	chr9	20725150	20764204	32.4476	33.6392	31.4285	32.5051
ENSGALG00000003473	SFRP1	chr22	2877953	2888842	46.3653	47.1069	43.1853	45.5525
ENSGALG00000009241	SFRP2	chr4	20063167	20067413	38.0253	32.2832	32.063	34.1238
ENSGALG00000006379	SHH	chr2	8166208	8175880	12.1764	21.6732	10.3441	14.7312
ENSGALG00000001916	SLIT3	chr13	4953826	5426056	8.62419	10.8786	10.9994	10.1674
ENSGALG00000009415	SMOC1	chr5	27925917	28047170	52.2939	57.4387	55.9874	55.24
ENSGALG00000004184	SPARC	chr13	13615869	13632278	313.654	319.537	281.145	304.779
ENSGALG00000006258	SPOCK1	chr13	15289706	15400987	65.8471	46.4607	55.3496	55.8858
ENSGALG00000038775	SPON1	chr5	6640159	6815435	12.2844	13.0131	11.441	12.2462
ENSGALG00000009612	TGFB2	chr3	19449226	19512091	9.81555	10.9916	8.22692	9.67802
ENSGALG00000029429	TGFBI	chr13	15872415	15893088	30.1793	28.0755	27.8195	28.6914
ENSGALG00000025876	THPO	chr9	16101152	16105780	12.3778	12.2381	10.5325	11.7161
ENSGALG00000043167	TNFRSF11B	chr2	136321688	136339558	35.7247	33.974	34.7607	34.8198
ENSGALG00000007174	TNFSF15	chr17	2882866	2989531	6.99579	16.9776	5.31966	9.76435
ENSGALG00000000761	TSKU	chr1	194859309	194874075	53.9773	59.3553	56.1858	56.5061
ENSGALG00000052629	TWSG1	chr2	98562430	98579637	40.9961	38.7123	44.7977	41.502
ENSGALG00000015624	VCAN	chrZ	62855239	62961099	15.7876	13.9871	16.3962	15.3903
ENSGALG00000003589	VTN	chr19	5787020	5798772	121.649	117.809	92.733	110.73
ENSGALG00000008980	VWA2	chr6	28685714	28701120	9.29209	8.41091	10.0897	9.26423
ENSGALG00000031164	WFDC2	chr20	10475407	10485242	10.3404	11.0302	7.37203	9.58088
