## Supplementary Table S7 for "The organizer as a cooperative of signaling cells for neural induction"

### Sheet: secreted factors
Expt ID	Experiment	Conditions	Cat No.	Vehicle	Application	Time point	Sample name	functional test	expression screening	Validation Test	Control sample name	Control sample ID	CNTRL Conditions	CNTRL Application	CNTRL Time Point
51	BMP antagonism GOF	Chordin 125ug/ml (0.1% BSA/PBS)	R&D 758-CN	0.1% BSA/PBS	Heparin Acrylic beads (Sigma)	5h	BMP_antag_GOF_CHRD_51	GOF		Used at highest possible concentration	cntrl_28	28	0.1% BSA/PBS Heparin beads 5h	Heparin Acrylic beads (Sigma)	5h
141	BMP antagonism GOF	2uM (in 0.02% DMSO/PBS) Dorsomorphin 40mins presoak + 20uM DorsoM in 0.2% DMSO/Albumin	Cayman Chemical 11967	0.02%DMSO/PBS and 0.2% DMSO/Albumin	Presoak/albumin	5h	BMP_antag_GOF_Dorsomorphin_141	GOF		Treatment expanded the somitic domain (BMP specific response)	cntrl_139	139	0.02% DMSO/PBS presoak for 40mins +0.2%DMSO/Albumin 5h	Presoak/albumin	5h
47	BMP antagonism GOF	91ug/ml Noggin	R&D 6057-NG	0.1% BSA/PBS	Heparin Acrylic beads (Sigma)	5h	BMP_antag_GOF_NOG_47	GOF		Used at highest possible concentration	cntrl_28	28	0.1% BSA/PBS Heparin beads 5h	Heparin Acrylic beads (Sigma)	5h
49	BMP antagonism GOF	62.5ug/ml Noggin + 62.5ug/ml Chordin	R&D 6057-NG and R&D 758-CN	0.1% BSA/PBS	Heparin Acrylic beads (Sigma)	5h	BMP_antag_GOF_NOG_CHRD_49	GOF		Used at highest possible combined concentration	cntrl_28	28	0.1% BSA/PBS Heparin beads 5h	Heparin Acrylic beads (Sigma)	5h
142	BMP antagonism GOF (ALK2 specific)	2uM (in 0.02% DMSO/PBS) DMH1 40mins presoak + 20uM DMH1 in 0.2% DMSO/Albumin	Tocris 4126	0.02%DMSO/PBS and 0.2% DMSO/Albumin	Presoak/albumin	5h	BMP_antag_GOF_DMH1_142	GOF		Treatment expanded the somitic domain (BMP specific response)	cntrl_139	139	0.02% DMSO/PBS presoak for 40mins +0.2%DMSO/Albumin 5h	Presoak/albumin	5h
38	FGF GOF	10ug/ml FGF8b	R&D 423-F8	0.1% BSA/PBS	Heparin Acrylic beads (Sigma)	5h	FGF_GOF_38	GOF		Beads soaked in FGF8 induced ectopic SOX3 in area opaca epiblast when grafted for 3-5h	cntrl_28	28	0.1% BSA/PBS Heparin beads 5h	Heparin Acrylic beads (Sigma)	5h
36	RA GOF	5μg/mL ATRA	Sigma R2625	0.1% DMSO/PBS	AG1X2 beads	5h	RA_GOF_36	GOF		Beads soaked in ATRA induced ectopic CYP26A1 n area opaca epiblast when grafted for 3-5h	cntrl_20	20	0.1% DMSO/PBS on AG1X2 beads 5h	AG1X2 beads	5h
34	SHH GOF	1mg/ml Shh-N	R&D 1845-SH	0.1% BSA/PBS	Affigel blue beads	5h	SHH_GOF_34	GOF		Beads soaked in SHH induced ectopic NODAL on the right side of Hensen's node when grafted for 3-5h	cntrl_147	147	0.1% BSA/PBS on affigel beads 5h	Affigel blue beads	5h
42	WNT antagonism GOF	50ug/ml Dkk1 + 50ug/ml nFzd8	R&D 1765-DK/CF	0.1% BSA/PBS	Affigel blue beads	5h	WNT_antag_GOF_DKK1_nFzd8_42	GOF		Dkk1 and nFzd8 at highest possible combined concentration	cntrl_147	147	0.1% BSA/PBS on affigel beads 5h	Affigel blue beads	5h
140	WNT antagonism GOF	3uM (in 0.02% DMSO/PBS) IWR1 40mins presoak + 30uM IWR1 in 0.2% DMSO/Albumin	Sigma I0161	0.02%DMSO/PBS and 0.2% DMSO/Albumin	Presoak/albumin	5h	WNT_antag_GOF_IWR1_140	GOF		As per Hintze et al., 2017	cntrl_139	139	0.02% DMSO/PBS presoak for 40mins +0.2% DMSO/Albumin 5h	Presoak/albumin	5h
73	APOA1 GOF	500ug/ml APOA1	R&D 3664-AP	1x PBS only	Heparin Acrylic beads (Sigma)	5h	APOA1_GOF_73	GOF			cntrl_29	29	PBS only (Heparin beads)	Heparin Acrylic beads (Sigma)	5h
144	Calreticulin GOF	50ug/ml Calreticulin	Abcam ab15729	0.1% BSA/PBS	Heparin Acrylic beads (Sigma)	5h	CALR_GOF_144	GOF			cntrl_28	28	0.1% BSA/PBS Heparin beads 5h	Heparin Acrylic beads (Sigma)	5h
65	Cerberus1 GOF	50ug/ml Cerberus 1		0.1% BSA/PBS	Heparin Acrylic beads (Sigma)	5h	CER1_GOF_65	GOF			cntrl_28	28	0.1% BSA/PBS Heparin beads 5h	Heparin Acrylic beads (Sigma)	5h
71	Fibulin 1C GOF	1mg/ml (13.7uM) Fibulin 1C in 0.1% BSA/PBS	R&D 9007-FB	0.1% BSA/PBS	Heparin Acrylic beads (Sigma)	5h	FBLN1C_GOF_71	GOF			cntrl_28	28	0.1% BSA/PBS Heparin beads 5h	Heparin Acrylic beads (Sigma)	5h
72	Fibulin 2 GOF	1mg/ml Fibulin 2	R&D 9559-FB	0.1% BSA/PBS	Heparin Acrylic beads (Sigma)	5h	FBLN2_GOF_72	GOF			cntrl_28	28	0.1% BSA/PBS Heparin beads 5h	Heparin Acrylic beads (Sigma)	5h
70	Fibulin 7 GOF	500ug/ml (10.9uM) Fibulin 7 in 0.1% PBS/BSA	R&D 8530-FB	0.1% BSA/PBS	Heparin Acrylic beads (Sigma)	5h	FBLN7_GOF_70	GOF			cntrl_28	28	0.1% BSA/PBS Heparin beads 5h	Heparin Acrylic beads (Sigma)	5h
68	Follistatin-like 4 GOF	300ug/ml Follistatin-like 4		0.1% BSA/PBS	Heparin Acrylic beads (Sigma)	5h	FSTL4_GOF_68	GOF			cntrl_28	28	0.1% BSA/PBS Heparin beads 5h	Heparin Acrylic beads (Sigma)	5h
74	IGF GOF	100ug/ml IGF2 (0.1% BSA/PBS)		0.1% BSA/PBS	Heparin Acrylic beads (Sigma)	5h	IGF_GOF_74	GOF			cntrl_28	28	0.1% BSA/PBS Heparin beads 5h	Heparin Acrylic beads (Sigma)	5h
69	Isthmin1 GOF	250ug/ml Isthmin1		0.1% BSA/PBS	Affigel blue beads	5h	ISM1_GOF_69	GOF			cntrl_147	147	0.1% BSA/PBS on affigel beads 5h	Affigel blue beads	5h
145	OLFM1 GOF	200ug/ml OLFM1		0.1% BSA/PBS	Heparin Acrylic beads (Sigma)	5h	OLFM1_GOF_145	GOF			cntrl_28	28	0.1% BSA/PBS Heparin beads 5h	Heparin Acrylic beads (Sigma)	5h
96	Prostaglandin D2 GOF	100uM Prostaglandin D2	Cayman Chemical CAY12010?	0.1% DMSO/PBS	AG1X2 beads	5h	PTGDS_GOF_96	GOF			cntrl_20	20	0.1% DMSO/PBS on AG1X2 beads 5h	AG1X2 beads	5h
95	Prostaglandin E2 GOF	100uM Prostaglandin E2		0.1% DMSO/PBS	AG1X2 beads	5h	PTGES2_GOF_95	GOF			cntrl_20	20	0.1% DMSO/PBS on AG1X2 beads 5h	AG1X2 beads	5h
83	Slit2-C terminal GOF	25µg/ml Slit2_Cter	R&D 9379-SL	1x PBS only	Heparin Acrylic beads (Sigma)	5h	SLIT2_C_GOF_83	GOF			cntrl_29	29	PBS only (Hep Acrylic)	Heparin Acrylic beads (Sigma)	5h
84	Slit2-N terminal GOF	63µg/ml Slit2_Nter	R&D 8616-SL	H20 only	Heparin Acrylic beads (Sigma)	5h	SLIT2_N_GOF_84	GOF			cntrl_33	33	H20 only (Hep Acrylic)	Heparin Acrylic beads (Sigma)	5h
85	Slit3-C terminal GOF	25µg/ml Slit3_Cter	R&D 9067-SL	1x PBS only	Heparin Acrylic beads (Sigma)	5h	SLIT3_C_GOF_85	GOF			cntrl_29	29	PBS only (Hep Acrylic)	Heparin Acrylic beads (Sigma)	5h
86	Slit3-N terminal GOF	62µg/ml Slit3_Nter	R&D 9255-SL	1x PBS only	Heparin Acrylic beads (Sigma)	5h	SLIT3_N_GOF_86	GOF			cntrl_29	29	PBS only (Hep Acrylic)	Heparin Acrylic beads (Sigma)	5h
149	SMOC1 GOF	100ug/ml SMOC1		0.1% BSA/PBS		5h	SMOC1_GOF_149	GOF			cntrl_28	28	0.1% BSA/PBS Heparin beads 5h	Heparin Acrylic beads (Sigma)	5h
64	SPOCK3 GOF	50ug/ml SPOCK3		0.1% BSA/PBS	Heparin Acrylic beads (Sigma)	5h	SPOCK3_GOF_64	GOF			cntrl_28	28	0.1% BSA/PBS Heparin beads 5h	Heparin Acrylic beads (Sigma)	5h
146	THPO GOF	50ug/ml THPO	R&D 288-TPN	0.1% BSA/PBS	Heparin Acrylic beads (Sigma)	5h	THPO_GOF_146	GOF			cntrl_28	28	0.1% BSA/PBS Heparin beads 5h	Heparin Acrylic beads (Sigma)	5h
