## Supplementary Table S8 for "The organizer as a cooperative of signaling cells for neural induction"

### Sheet: Main signals
Expt ID	Experiment	Conditions	Cat No.	Vehicle	Application	Time point	Sample name	functional test	Validation Test	CNTRL Sample Name	CNTRL sample ID	CNTRL Conditions	CNTRL Application	CNTRL Time Point
54	BMP antagonism LOF	Node plus 25ug/ml BMP4	R&D 314-BP	0.1% BSA/PBS	Node + 6 affigel blue beads	5h	BMP_anatg_LOF_54	LOF	BMP4 treatment redced the expression of SOX2 when beads were grafted to the prospective neural plate.	cntrl_32	32	Node plus Affigel blue beads soaked in 0.1% BSA/PBS		5h
41	FGF LOF	2.5uM FIIN2 (0.01% DMSO/PBS) 40min presoak, 2 rinses, then Node graft with 25uM FIIN2 (0.1% DMSO) in the albumin	Cayman Chemical CAY19837	0.01% DMSO/PBS 40min presoak, 2 rinses, then Node graft with 0.1% DMSO in the albumin	Presoak/albumin/Node graft	5h	FGF_LOF_FIIN2_41	LOF	FIIN2 treatment reduced the expression of SOX3 following 5h induction by a node graft	cntrl_27	27	0.01% DMSO/PBS 40min presoak, 2 rinses, then Node graft with 0.1% DMSO in the albumin	Presoak/Albumin/Node graft	5h
40	FGF LOF	Node+ 25uM SU5402 (0.83% DMSO/PBS) on AG1X2 beads and 2.5uM (0.083% DMSO/PBS) host presoak	Calbiochem 572630	0.83% DMSO/PBS on beads, 0.083% DMSO/PBS presoak	Presoak/AG1X2 beads/Node graft	5h	FGF_LOF_SU_40	LOF	SU5402 treatment reduced the expression of SOX3 following 5h induction by a node graft	cntrl_21	21	Node+ 0.83% DMSO/PBS on AG1X2 beads and 0.083% DMSO/PBS host presoak	Node + AG1X2 beads	5h
45	WNT antagonism LOF	Node plus beads of 5uM BIO (0.1% DMSO/PBS) and host presoaked in 0.5uM BIO (0.01% DMSO/PBS)	Tocris 3194	0.1% DMSO/PBS and 0.01% DMSO/PBS host presoak for 20mins	Presoak/AG1X2 beads/Node graft	5h	WNT_antag_LOF_BIO_45	LOF	As per Hintze et al., 2017	cntrl_31	31	Node plus AG1X2 beads soaked in 0.1% DMSO/PBS with 20min host presoak in 0.01% DMSO/PBS	Presoak/Albumin/AG1X2 bead graft	5h
37	RA LOF	100uM citral (0.17% DMSO/PBS) beads and nodes soaked in 10μM Citral in 0.017% DMSO/PBS	Sigma C83007	0.17% DMSO/PBS beads and 0.017% node soak for 20mins	AG1X2 beads/Pre-soaked Node graft	5h	RA_LOF_37	LOF	Citral treatment reduced the expression of CYP26A1 in the normal embryo and following 5h induction by a node graft	cntrl_148	148	Node soaked in 0.017% DMSO/PBS and surrounded with 0.17% DMSO/PBS AG1X2 beads 5h	Node soaked + AG1X2 beads	5h
35	SHH LOF	1ul of 100uM cyclopamine + node graft	Abcam 120392	0.89% DMSO/PBS	Node plus 1ul of chemical directly applied to grafted area	5h	SHH_LOF_35	LOF	Cyclopamine treatment abolished the left sided expression of Nodal (Hedgehog target gene)	cntrl_143	143	Node +1ul of 0.9% DMSO/PBS 5h	1ul applied directly by pipetting	5h
