## Supplementary Table S9 for "The organizer as a cooperative of signaling cells for neural induction"

### Sheet: Main signals by signal
	Highlighted genes were discussed in the text.
	Blue font: genes that are differentially expressed during the first 5 hours of neural induction
Gene_name	Gene_ID	NI GRN components	first_expressed_time_point	Regulated by KNOWN signals (Sufficient GOF)	Regulated by KNOWN signals (Required LOF)	BMP_antag_GOF	BMP_antag_LOF	FGF_GOF	FGF_LOF	RA_GOF	RA_LOF	SHH_GOF	SHH_LOF	WNT_antag_GOF	WNT_antag_LOF
AATF	NM_001030724.1			N	N
ACTB	NM_205518.1			N	N
ADNP2	ENSGALT00000020622.1			N	N
AFF1	XM_004941100.1	Y	0	N	Y								Required_Down		Required_Down
APOA1	ENSGALT00000011524.1			Y	Y					Sufficient_Down	Required_Down
ARIH2	NM_001199221.1			N	N
ASTERIX	XM_003643512.2			N	N
ASXL2	NM_001031096.1			Y	N			Sufficient_Down
ASXL3	XM_419185.4			Y	N	Sufficient		Sufficient
ATF3	XM_419429.2	Y	1	Y	Y	Sufficient			Required	Sufficient
ATF7IP	NM_001012813.1	Y	7	N	N
AXIN1	NM_204944.2			Y	Y					Sufficient_Down			Required_Down
AXIN2	NM_204491.1			Y	Y		Required_Down		Required_Down				Required_Down	Sufficient_Down	Required_Down
BACH1	XM_004938377.1	Y	0	Y	Y	Sufficient_Down		Sufficient_Down	Required_Down	Sufficient_Down				Sufficient_Down
BAZ1A	XM_004941760.1			Y	Y	Sufficient			Required				Required
BCL11A	NM_001031031.1			Y	Y	Sufficient	Required	Sufficient	Required
BCL2	NM_205339.1			Y	N			Sufficient
BCL7A	ENSGALT00000006984.1			Y	N			Sufficient
BERT	EU118175.1			N	N
BHLHE40	NM_001277144.1	Y	Down-regulated	Y	N			Sufficient_Down				Sufficient_Down		Sufficient_Down
BLIMP1 (PRDM1)	ENSGALT00000024824.1	Y	1	Y	Y			Sufficient	Required	Sufficient
BMI1	NM_001007988.1	Y	5	Y	Y	Sufficient		Sufficient	Required
BMP4	NM_205237.2			Y	Y				Required_Down					Sufficient_Down
BRACHYURY (T)	NM_204940.1	Y	12	N	N
BRD8	NM_001006148.1	Y	7	N	N
BTBD11	XM_004937809.1			N	Y				Required				Required
BTBD6	XM_004936422.1	Y	Down-regulated	Y	Y				Required_Down	Sufficient_Down			Required_Down		Required_Down
C4ORF21	XM_426326.4			Y	Y			Sufficient	Required
CALFACILITIN	GQ504719.1			N	Y		Required_Down		Required_Down		Required_Down		Required_Down		Required_Down
CANT1	NM_001031581.1			N	N
CBFA2T2 (MTGR1)	NM_001011689.1	Y	3	Y	N	Sufficient		Sufficient				Sufficient
CBX1	NM_204332.1	Y	3	Y	N	Sufficient		Sufficient				Sufficient
CBX2	XM_423911.4	Y	3	Y	Y	Sufficient		Sufficient	Required			Sufficient		Sufficient
CBY1	NM_001278149.1	Y	12	N	N
CCND1	NM_205381.1	Y	1	Y	Y		Required	Sufficient	Required
CDCA7	XM_423365.4	Y	3	Y	Y	Sufficient		Sufficient	Required
CDKN1B	ENSGALT00000023032.1			N	N
CDR2	NM_001030642.1	Y	3	Y	Y			Sufficient	Required
CDR2L	XM_426243.4			Y	Y	Sufficient		Sufficient	Required			Sufficient
CDX1	NM_204676.2			N	N
CDX2	NM_204311.1	Y	0	N	N
CDX4	NM_204614.1			Y	N	Sufficient_Down
CEBPB	NM_205253.2	Y	1	N	N
CHD7	ENSGALT00000036735.1			Y	N			Sufficient
CHORDIN (CHRD)	NM_204980.1			N	N
CHURCHILL (CHURC1)	NM_204709.1			N	N
CITED2	NM_206844.1	Y	3	Y	Y			Sufficient	Required
CITED4 (CITED3)	NM_204718.2	Y	3	Y	Y	Sufficient	Required
CNOT1	NM_001277133.1			Y	Y					Sufficient_Down			Required_Down		Required_Down
CNOT2	NM_001012808.1			N	N
CNTNAP5	NM_001048079.1			Y	N			Sufficient						Sufficient
COPS5	NM_001039311.1			N	N
CREBL2	NM_001278110.1			N	N
CRIP2	XM_422218.4			Y	N			Sufficient				Sufficient
CRTC1	XM_003642883.2	Y	5	N	N
CRYM	XM_424610.4			N	N
CSRNP1	XM_418530.4	Y	Down-regulated	Y	Y	Sufficient_Down		Sufficient_Down	Required_Down					Sufficient_Down
CSRP1	NM_205248.1	Y	Down-regulated	N	N
CSRP2	NM_205208.1	Y	0	Y	Y	Sufficient_Down	Required_Down	Sufficient_Down	Required_Down
CXCl14	NM_204712.2			Y	Y	Sufficient			Required		Required			Sufficient
CYP26A1	NM_001001129.1			Y	N					Sufficient
CYP26C1	XM_421678.2			Y	N					Sufficient
DACH1	ENSGALT00000027373.1			Y	Y					Sufficient_Down					Required_Down
DAD1	NM_001007473.1			N	N
DBX1	NM_001199474.1			N	N
DBX2	ENSGALT00000038776.1			N	N
DLX3	NM_204804.1			Y	Y	Sufficient_Down		Sufficient_Down	Required_Down	Sufficient_Down				Sufficient_Down
DLX5	NM_204159.1	Y	0	Y	Y	Sufficient_Down	Required_Down		Required_Down				Required_Down	Sufficient_Down	Required_Down
DLX6	ENSGALT00000038006.1			N	N
DMAP1	XM_422417.4			N	N
DMBX1	XM_001234035.2			N	N
DMRT3	XM_429193.3			N	N
DNAJC1	ENSGALT00000012853.1			Y	Y	Sufficient	Required	Sufficient						Sufficient
DNMT3A	NM_001024832.1	Y	1	N	Y				Required
DNMT3B	NM_001024828.1	Y	5	Y	Y	Sufficient		Sufficient	Required			Sufficient
E2F2	FJ770467.1	Y	7	N	N
E2F3	XM_418915.4	Y	12	N	N
E2F8	ENSGALT00000006406.1			N	N
EBF1	NM_204752.1			Y	Y			Sufficient	Required
ECE1	NM_204717.1			N	N
EHF	NM_001277584.1			N	N
EHMT1	NM_001012532.1	Y	3	Y	Y			Sufficient	Required
ELF1	NM_001006269.1	Y	0	Y	N	Sufficient_Down		Sufficient_Down				Sufficient_Down		Sufficient_Down
ELF3	XM_419257.4			Y	N			Sufficient_Down
ELF5	XM_004941542.1			Y	N	Sufficient_Down		Sufficient_Down
en2	ENSGALT00000038721.1			N	N
ENC1	XM_424790.4	Y	1	Y	Y	Sufficient		Sufficient	Required	Sufficient
ENSGALG00000014558	ENSGALG00000014558.1			Y	Y	Sufficient_Down	Required_Down		Required_Down		Required_Down		Required_Down		Required_Down
ENSGALG00000023936	ENSGALT00000040296.1			N	Y				Required_Down
EOMES	XM_426003.4	Y	3	Y	Y	Sufficient			Required					Sufficient
ERNI/ENS1	ENSGALT00000025383.1	Y	1	N	Y		Required		Required		Required		Required
ESRRG	NM_001007081.1	Y	0	N	Y				Required_Down		Required_Down		Required_Down		Required_Down
ETS2	NM_205312.1	Y	0	Y	N	Sufficient_Down		Sufficient_Down		Sufficient_Down		Sufficient_Down		Sufficient_Down
ETV1 (ER81)	NM_204917.1	Y	1	Y	Y	Sufficient		Sufficient	Required	Sufficient
ETV4 (PEA3)	ENSGALT00000031379.1	Y	3	Y	Y			Sufficient	Required	Sufficient
ETV5 (ERM)	ENSGALT00000009265.1	Y	1	Y	Y			Sufficient	Required
EYA1	ENSGALT00000025181.1			N	N
EYA2	NM_204915.1			N	N
EZH2	ENSGALT00000020263.1	Y	3	Y	N	Sufficient		Sufficient
FGF3	NM_205327.1			N	N
FOXA2 (HNF3B)	NM_204770.1	Y	5	Y	N	Sufficient
FOXB1	XM_004943754.1			N	N
FOXC2	NM_205138.1			Y	N					Sufficient
FOXF1	XM_414186.4			N	N
FOXG1 (BF1)	NM_205193.1			N	N
FOXI1	ENSGALT00000003284.1			N	N
FOXI3	ENSGALT00000037124.1	Y	7	N	N
FOXM1	ENSGALT00000029983.1			Y	N	Sufficient		Sufficient				Sufficient		Sufficient
FOXN2	NM_001039284.1			N	N
FOXP1	NM_001024827.1			Y	Y	Sufficient			Required	Sufficient			Required		Required
FRYL	XM_004936051.1			N	Y		Required				Required		Required		Required
FTH1	NM_205086.1			N	N
FUBP1	NM_001006535.1	Y	7	N	N
fzd7	ENSGALT00000031605.1			N	N
GAPDH	NM_204305.1			N	N
GATA2	NM_001003797.1	Y	0	Y	Y		Required_Down	Sufficient_Down	Required_Down
GATA3	NM_001008444.1			N	N
GATAD2B	XM_423773.4			Y	N	Sufficient		Sufficient				Sufficient		Sufficient
GBX2	NM_205068.1	Y	3	Y	Y			Sufficient	Required
GCM1	NM_206980.1			N	N
GEMININ (GMNN)	NM_001031010.1			Y	N	Sufficient		Sufficient
GFI1	XM_426644.4			N	N
GLI2	NM_001098851.1	Y	12	N	N
GLI3	NM_001271903.1			Y	Y	Sufficient		Sufficient	Required
GRHL1	XM_004935752.1	Y	0	Y	Y	Sufficient_Down		Sufficient_Down			Required_Down
GRHL2	XM_004939981.1	Y	0	Y	Y			Sufficient_Down	Required_Down
GRHL3	XM_004947907.1	Y	0	Y	Y			Sufficient_Down	Required_Down	Sufficient_Down
GSC	NM_205331.1			N	N
Hand1	ENSGALT00000046051.1	Y	Down-regulated	Y	Y	Sufficient_Down	Required_Down						Required_Down		Required_Down
HDX	NM_001031120.3			N	N
HES1	NM_001005848.1	Y	5	N	N
HES5	NM_001012695.1			N	N
HESX1	NM_205012.1	Y	7	N	N
HEY1	ENSGALT00000025381.1	Y	3	Y	Y			Sufficient	Required
HEY2	ENSGALT00000023951.1			N	N
HIC2	XM_001232784.1	Y	0	Y	Y			Sufficient_Down	Required_Down	Sufficient_Down
HIF1A	NM_204297.1	Y	3	Y	N			Sufficient
HIF2A (EPAS1)	NM_204807.1	Y	0	Y	N	Sufficient_Down		Sufficient_Down						Sufficient_Down
HIPK2	XM_003640420.2	Y	Down-regulated	N	N
HIVEP2	XM_419711.4			N	N
HIVEP3	XM_004947685.1	Y	3	Y	Y				Required	Sufficient			Required
HMGA1	NM_204369.1	Y	3	Y	Y			Sufficient	Required	Sufficient	Required
HMGA2	NM_205001.1	Y	9	N	N
HMGXB4	ENSGALT00000020504.1			N	N
HMX3	NM_001007985.1			N	N
HOMER2	ENSGALT00000009667.1			Y	N	Sufficient		Sufficient		Sufficient
HOXA1	XM_003640697.2	Y	0	N	N
HOXA2	NM_205150.1			N	N
HOXB1	NM_001080859.2	Y	12	N	N
HOXC6	XM_003643454.2			N	N
Id1	ENSGALT00000010025.1			N	N
Id2	ENSGALT00000036925.1	Y	0	Y	Y	Sufficient_Down	Required_Down
ID3	NM_204589.1	Y	0	Y	Y	Sufficient_Down	Required_Down				Required_Down		Required_Down		Required_Down
IGHMBP2	NM_001031175.1			N	N
ING5	NM_001031312.1	Y	3	Y	Y	Sufficient		Sufficient	Required
INTS1	XM_414768.4			N	N
IRF1	NM_205415.1			Y	Y				Required	Sufficient			Required
IRF6	XM_417990.4			N	N
IRF7 (IRF3)	NM_205372.1	Y	1	Y	Y					Sufficient			Required
IRF8	NM_205416.1	Y	5	Y	Y	Sufficient									Required
IRX1	NM_001030338.1	Y	3	N	N
IRX2	NM_001030336.1	Y	3	N	N
IRX3	AJ238355.1			Y	Y	Sufficient			Required			Sufficient
ISX	XM_004937800.1			N	N
IVNS1ABP	XM_004949880.1	Y	5	Y	Y			Sufficient	Required
JDP2	NM_001277887.1			N	Y		Required_Down						Required_Down		Required_Down
KAT2B	XM_426001.4	Y	3	Y	Y			Sufficient	Required	Sufficient
KCNAB1	NM_204906.1			N	N
KDM4A	XM_422410.2	Y	3	Y	N	Sufficient		Sufficient				Sufficient
KERATIN19 (KRT19)	NM_205009.1			Y	Y			Sufficient_Down	Required_Down	Sufficient_Down
KERATIN7	ENSGALT00000045526.1			N	N
KIAA2018	NM_001277825.1			Y	N	Sufficient		Sufficient
KLF15	XM_004944605.1			N	N
KLF3	XM_427367.2			N	N
klf4	ENSGALT00000042652.1			Y	Y			Sufficient			Required		Required		Required
KLF5	XM_417013.4	Y	0	N	Y		Required_Down		Required_Down		Required_Down		Required_Down		Required_Down
KLF6	NM_001030969.1	Y	1	N	Y		Required						Required
KREMEN1	ENSGALT00000009327.1			Y	Y			Sufficient_Down	Required_Down	Sufficient_Down
LDB2	NM_204829.1			N	N
LDHA	ENSGALT00000039415.1			N	N
LEF1	NM_205013.2			Y	Y				Required_Down		Required_Down		Required_Down	Sufficient_Down	Required_Down
LFNG	ENSGALT00000006809.1			Y	N			Sufficient
LHX5	XM_004934489.1	Y	5	N	N
LIN28A	NM_001031774.2	Y	9	N	N
LIN28B	NM_001034818.1	Y	1	Y	Y			Sufficient	Required	Sufficient
LITAF	NM_204267.1			N	N
LMCD1	XM_414443.4			N	N
LMO1 (LOC100858792)	XM_003641297.2	Y	9	N	N
LMO7	XM_004938645.1	Y	Down-regulated	Y	Y	Sufficient_Down		Sufficient_Down	Required_Down			Sufficient_Down		Sufficient_Down
LMX1A	ENSGALT00000005411.1			N	N
LMX1B	NM_205358.1	Y	9	N	N
LRP11	ENSGALT00000031799.1			Y	Y	Sufficient_Down	Required_Down							Sufficient_Down
LZTR1	ENSGALT00000000524.1			N	N
MAFA (L-MAF)	NM_205025.1	Y	3	Y	Y	Sufficient		Sufficient	Required			Sufficient
MAML2	XM_003640590.2	Y	12	N	N
MAML3	XM_420411.4			Y	N			Sufficient		Sufficient
MBD3	NM_001079751.1	Y	7	N	N
MBNL2	NM_001163376.1	Y	Down-regulated	Y	N	Sufficient_Down		Sufficient_Down		Sufficient_Down				Sufficient_Down
MDFI	XM_418042.4	Y	7	N	N
MEF2D	ENSGALT00000023483.1	Y	0	N	Y		Required_Down		Required_Down		Required_Down		Required_Down		Required_Down
MEIS1	NM_001139477.1	Y	12	N	N
MEIS2	NM_204803.1	Y	3	N	Y		Required		Required		Required		Required
MGA	XM_421144.4	Y	1	Y	Y	Sufficient		Sufficient	Required
MID1	NM_204129.1	Y	7	N	N
MIER1	NM_001031292.1			Y	Y	Sufficient		Sufficient	Required			Sufficient
MIXL1	NM_204990.1			N	N
MKL1	XM_416243.4	Y	Down-regulated	Y	N	Sufficient_Down		Sufficient_Down				Sufficient_Down		Sufficient_Down
MLLT10	ENSGALT00000012873.1			N	N
MLLT3	XM_004949131.1			Y	Y	Sufficient		Sufficient	Required
MLXIP	XM_415149.4	Y	3	Y	Y	Sufficient		Sufficient	Required
MSX1	NM_205488.1	Y	0	Y	Y		Required_Down			Sufficient_Down		Sufficient_Down
MSX2	NM_204559.1			N	Y						Required_Down
MTA1	NM_001012953.1	Y	3	Y	Y			Sufficient	Required
Myb	ENSGALT00000022624.1	Y	3	Y	Y		Required	Sufficient			Required		Required	Sufficient
MYC (C-MYC)	NM_001030952.1	Y	0	N	Y		Required_Down		Required_Down		Required_Down		Required_Down		Required_Down
MYCN (N-MYC)	NM_001031091.1	Y	3	Y	Y	Sufficient		Sufficient	Required
MYNN	ENSGALT00000015328.1			N	N
MYSM1	NM_001012927.1			N	N
NAB1	NM_204268.2	Y	3	Y	Y				Required	Sufficient
NANOG	NM_001146142.1	Y	0	Y	N	Sufficient_Down		Sufficient_Down		Sufficient_Down		Sufficient_Down		Sufficient_Down
NCAM1	NM_001128828.2			N	N
NCOA2	XM_001231577.3	Y	Down-regulated	Y	N			Sufficient_Down		Sufficient_Down
NEUROG2	NM_204796.1			N	N
NFKB1	NM_205134.1			N	Y		Required_Down				Required_Down
NFKB2	NM_204413.1	Y	3	Y	Y	Sufficient			Required	Sufficient
NKX1-2	XM_003641503.2			Y	N			Sufficient						Sufficient
NKX6-2	NM_001199548.1	Y	12	N	N
NOGGIN	NM_001039604.1			N	N
NPAS3	ENSGALT00000016244.1			N	N
NR0B1	NM_204593.1			N	N
NR2C2	XM_004944728.1			N	N
NRIP1	XM_004938351.1	Y	1	Y	Y		Required		Required	Sufficient
NSD1	XM_015293828.1	Y	5	N	Y				Required
OBELIX	AY103477.1			Y	N	Sufficient		Sufficient		Sufficient		Sufficient		Sufficient
OTX2	NM_204520.2	Y	1	Y	Y		Required	Sufficient	Required
OVOL2	ENSGALT00000014161.1			Y	Y	Sufficient_Down	Required_Down		Required_Down	Sufficient_Down			Required_Down
PAX2	NM_204793.1			N	N
PAX3	NM_204269.1			N	N
PAX6	NM_205066.1			N	N
PBX4	XM_004950821.1			Y	Y		Required	Sufficient			Required
PCNA	NM_204170.1			N	Y						Required
PDCD4	ENSGALT00000014159.1	Y	9	N	N
PDLIM1	XM_004942093.1	Y	Down-regulated	Y	Y	Sufficient_Down		Sufficient_Down	Required_Down					Sufficient_Down
PDLIM4	NM_204839.1	Y	3	Y	N					Sufficient		Sufficient
PDLIM5	ENSGALT00000037662.1	Y	0	Y	Y			Sufficient_Down	Required_Down	Sufficient_Down
PHF10	ENSGALT00000018250.1			N	N
PHF15	XM_004944998.1	Y	5	N	Y				Required
PHF20 (LOC419131)	XR_026848.1			N	N
PHTF1	XM_418005.4	Y	3	Y	Y	Sufficient		Sufficient	Required			Sufficient		Sufficient
PITX1	NM_001167684.1			N	N
PITX2	NM_205010.1	Y	0	Y	N					Sufficient_Down				Sufficient_Down
PNOC	ENSGALT00000026828.1			N	N
POGZ	ENSGALT00000041392.1			N	N
POUV	NM_001110178.1			N	N
PPARGC1A	NM_001006457.1	Y	Down-regulated	Y	Y		Required_Down	Sufficient_Down	Required_Down	Sufficient_Down
PRDM14	ENSGALT00000036696.1	Y	1	Y	Y			Sufficient	Required			Sufficient
PSIP1	NM_001031610.2			N	N
PTCH1	ENSGALT00000020601.1			N	N
PTCH2	XM_422426.2			Y	Y		Required	Sufficient	Required					Sufficient
PTRF	NM_001001471.1			N	N
PTTG1	NM_001277741.1	Y	7	N	N
PUF60	NM_001031380.1			N	N
RARB	NM_205326.1			N	Y				Required_Down				Required_Down
RASSF7	XM_004941476.1	Y	0	Y	Y		Required_Down	Sufficient_Down	Required_Down				Required_Down
RFX2	XM_418212.2			N	Y								Required_Down
RFX3	XM_003642990.2	Y	3	Y	Y	Sufficient		Sufficient	Required			Sufficient		Sufficient
RFX4	XM_416306.2			N	N
RIPPLY3	XM_004934542.1			N	N
RNF14	NM_001030623.2	Y	3	N	Y		Required		Required		Required		Required		Required
RREB1	NM_205049.1	Y	Down-regulated	Y	Y			Sufficient_Down	Required_Down
RRN3	ENSGALT00000034401.1			N	N
RUNX1T1	NM_204744.1	Y	1	Y	Y	Sufficient	Required	Sufficient	Required		Required
RUNX2	NM_204128.1			Y	N	Sufficient_Down				Sufficient_Down
RUNX3	XM_001232977.3			N	N
RX1	ENSGALT00000021906.1			N	N
RYBP	ENSGALT00000012632.1			Y	N			Sufficient				Sufficient
SALL1	NM_204707.1	Y	3	Y	Y	Sufficient	Required	Sufficient			Required
SALL3	NM_204647.1			Y	Y	Sufficient_Down	Required_Down						Required_Down		Required_Down
SALL4	ENSGALT00000012710.1			N	N
SAMD4A	XM_004936485.1	Y	5	Y	Y	Sufficient			Required				Required		Required
SCML2	XM_004934693.1	Y	Down-regulated	Y	Y	Sufficient_Down		Sufficient_Down	Required_Down	Sufficient_Down
SETD1B	NM_001030661.1			N	N
SETD2	ENSGALT00000008839.1	Y	3	Y	Y	Sufficient		Sufficient	Required			Sufficient		Sufficient
SIN3A	XM_004943705.1	Y	5	Y	N			Sufficient
SIX1	NM_001044685.1	Y	12	N	N
SIX2	NM_001044695.1			N	N
SIX3	NM_204364.1	Y	9	N	N
SIX4	ENSGALT00000028076.1			N	N
SMAD1	NM_001201455.1			Y	Y	Sufficient_Down			Required_Down
SMAD2	NM_204561.1	Y	12	N	N
SMAD6	NM_204248.1			Y	N	Sufficient_Down
SMAD7	XM_427238.2			Y	Y	Sufficient_Down	Required_Down				Required_Down		Required_Down	Sufficient_Down	Required_Down
SMARCA2	NM_205139.1	Y	Down-regulated	N	Y		Required_Down				Required_Down		Required_Down
SMARCD1	XM_003643118.2	Y	5	Y	N			Sufficient
SNAI1	NM_205142.1	Y	1	Y	Y				Required					Sufficient
SNAI2 (Slug)	XM_419196.2			N	N
SOX1	NM_204333.1			N	N
SOX10	NM_204792.1			N	N
SOX11	NM_205187.1	Y	5	N	N
SOX13	XM_003642722.2	Y	5	N	Y				Required
SOX2	NM_205188.1	Y	7	N	N
SOX3	NM_204195.1	Y	3	Y	Y	Sufficient		Sufficient	Required			Sufficient		Sufficient
SOX4	NM_204484.1	Y	1	Y	Y		Required	Sufficient	Required
SOX8	NM_204731.1			N	N
SOX9	NM_204281.1			Y	N	Sufficient_Down
SP4	ENSGALT00000017736.1	Y	7	N	N
SPDEF	XM_425831.3			N	N
SPRED1	NM_001199709.1			Y	Y		Required	Sufficient	Required		Required		Required
SPRY1	NM_001097524.1			Y	Y		Required		Required	Sufficient
SPRY2	NM_204800.1			Y	Y			Sufficient	Required
SSTR5	NM_001024834.1			N	N
ST18	XM_004939854.1			N	N
STOX1	XM_003641470.2			Y	Y			Sufficient	Required
STOX2	ENSGALT00000017319.1	Y	3	Y	N	Sufficient		Sufficient		Sufficient		Sufficient		Sufficient
TADA3	XM_414389.4	Y	Down-regulated	N	Y		Required_Down						Required_Down		Required_Down
TBL1XR1	NM_001031369.1	Y	3	Y	Y			Sufficient	Required
TBPL2	NM_001098853.1			N	N
TBX1	XM_001234619.1			N	N
TBX2	ENSGALT00000039210.1			N	N
TBX3	ENSGALT00000010560.1	Y	0	Y	N	Sufficient_Down		Sufficient_Down		Sufficient_Down
TBX6L	AB193180.1			Y	Y			Sufficient	Required	Sufficient
TCF12	NM_205375.2	Y	3	Y	N	Sufficient		Sufficient		Sufficient		Sufficient		Sufficient
TCF7 (TCF1)	NM_204547.1	Y	3	Y	Y			Sufficient	Required
TCF7L1 (TCF3)	XM_003643906.2	Y	3	Y	Y	Sufficient		Sufficient	Required			Sufficient		Sufficient
TCF7L2 (TCF4)	NM_001206510.2	Y	7	N	N
TFAP2A	NM_205094.1	Y	0	Y	Y				Required_Down	Sufficient_Down
TFAP2C	XM_003642494.2	Y	1	Y	Y	Sufficient		Sufficient	Required	Sufficient		Sufficient		Sufficient
TFAP2E	XM_417778.3			Y	N	Sufficient_Down		Sufficient_Down						Sufficient_Down
TFCP2L1	XM_422087.4	Y	Down-regulated	Y	Y	Sufficient_Down		Sufficient_Down	Required_Down	Sufficient_Down		Sufficient_Down		Sufficient_Down
TGIF1	NM_205379.1	Y	1	Y	Y			Sufficient	Required
TGIF2	ENSGALT00000030938.1			N	Y		Required_Down		Required_Down		Required_Down		Required_Down		Required_Down
THRA	NM_205313.1			Y	Y				Required_Down	Sufficient_Down	Required_Down		Required_Down
THRB	NM_205447.1			N	N
TLE1	XM_003643037.2			Y	N	Sufficient_Down				Sufficient_Down		Sufficient_Down
TOX	NM_001031025.1			N	N
TOX2	XM_004946975.1			N	N
TOX3	ENSGALT00000005929.1			Y	N			Sufficient
TP53	NM_205264.1			N	N
TP53BP2	XM_419394.4			Y	Y				Required_Down	Sufficient_Down
TRIM24	ENSGALT00000020916.1	Y	1	Y	Y		Required	Sufficient	Required		Required		Required
TRIM3	XM_422922.4	Y	Down-regulated	Y	Y		Required_Down		Required_Down		Required_Down		Required_Down	Sufficient_Down	Required_Down
TRIM9	XM_421468.4			N	N
TRKC (NTRK3)	NM_205169.1			Y	N			Sufficient
TRNAU1AP	XR_213607.1			N	N
TSHZ3	XM_414125.3			Y	N	Sufficient_Down
UBII (UBB)	ENSGALT00000039524.1			N	Y						Required		Required		Required
VGLL1	XM_004940683.1	Y	0	Y	Y			Sufficient_Down	Required_Down
VGLL2	NM_001145990.1			N	N
WDR1	NM_001004402.1			N	Y				Required
WHSC1	ENSGALT00000025327.1	Y	5	Y	Y		Required	Sufficient	Required			Sufficient		Sufficient
YEATS4 (GAS41)	ENSGALT00000016197.1	Y	3	Y	N	Sufficient								Sufficient
ZBTB1	XM_001234834.1	Y	3	Y	Y			Sufficient	Required	Sufficient				Sufficient
ZBTB16	XM_015298212.1			N	N
ZBTB46	XM_004947124.1	Y	Down-regulated	Y	N	Sufficient_Down		Sufficient_Down		Sufficient_Down		Sufficient_Down		Sufficient_Down
ZEB1	NM_205131.1			N	N
ZEB2 (SIP1/ZFHX1B)	ENSGALT00000020339.1	Y	12	N	N
ZFHX3	XM_414230.4	Y	Down-regulated	Y	Y		Required_Down	Sufficient_Down	Required_Down				Required_Down
ZFP1	ENSGALT00000000466.1			N	N
ZFPM2	XM_418380.4			N	N
ZHX2	ENSGALT00000026439.1	Y	3	Y	Y			Sufficient	Required				Required
ZIC1	NM_204254.1			N	N
ZIC2	XR_026941.1	Y	5	N	Y				Required
ZIC3	ENSGALT00000010497.1	Y	3	Y	Y			Sufficient	Required
ZIC4	XM_422698.2			N	N
ZMYM3	XM_004940633.1	Y	Down-regulated	N	N
ZMYND11	XM_004939164.1	Y	Down-regulated	Y	Y			Sufficient_Down	Required_Down
ZNF131	XM_429143.4			N	N
ZNF185	ENSGALT00000012104.1	Y	Down-regulated	Y	Y	Sufficient_Down		Sufficient_Down	Required_Down	Sufficient_Down				Sufficient_Down
ZNF217	ENSGALT00000012648.1			N	N
ZNF277	NM_001195469.1	Y	3	Y	Y	Sufficient		Sufficient	Required	Sufficient		Sufficient
ZNF367	XM_425046.4			N	N
ZNF385C	XM_004948613.1			N	N
ZNF414	XM_004948755.1			Y	N	Sufficient		Sufficient		Sufficient
ZNF423	ENSGALT00000006188.1	Y	5	Y	N			Sufficient				Sufficient
ZNF462	ENSGALT00000024915.1	Y	1	Y	Y			Sufficient	Required	Sufficient
ZNF469	XM_004944286.1	Y	3	Y	Y				Required	Sufficient
ZNF507	XM_414126.2	Y	Down-regulated	N	N
ZNF516	XM_419095.2	Y	5	Y	N	Sufficient		Sufficient
ZNF518B	XM_420787.4			N	Y								Required_Down		Required_Down
ZNF521	XM_004939809.1	Y	5	Y	N	Sufficient		Sufficient				Sufficient		Sufficient
ZNF821	XM_004944355.1	Y	7	N	N
Number of genes regulated by known signals						90	47	130	124	62	32	38	47	48	29
Number of GRN genes regulated by known signals						57	30	89	89	39	16	29	24	33	14

### Sheet: Main signals by condition
	Highlighted genes were discussed in the text.
	Blue font: genes that are differentially expressed during the first 5 hours of neural induction
Gene_name	Gene_ID	NI GRN components	NI GRN first expressed time point	Regulated by KNOWN signals (Sufficient GOF)	Regulated by KNOWN signals (Required LOF)	BMP_antag_LOF_54	BMP_antag_GOF_CHRD_51	BMP_antag_GOF_DMH1_142	BMP_antag_GOF_Dorsomorphin_141	BMP_antag_GOF_NOG_47	BMP_antag_GOF_NOG_CHRD_49	FGF_GOF_38	FGF_LOF_FIIN2_41	FGF_LOF_SU_40	RA_GOF_36	RA_LOF_37	SHH_GOF_34	SHH_LOF_35	WNT_antag_GOF_DKK1_nFzd8_42	WNT_antag_GOF_IWR1_140	WNT_antag_LOF_BIO_45
AATF	NM_001030724.1			N
ACTB	NM_205518.1			N
ADNP2	ENSGALT00000020622.1			N
AFF1	XM_004941100.1	Y	0	N	Y													Required_Down			Required_Down
APOA1	ENSGALT00000011524.1			Y	Y										Sufficient_Down	Required_Down
ARIH2	NM_001199221.1			N
ASTERIX	XM_003643512.2			N
ASXL2	NM_001031096.1			Y								Sufficient_Down
ASXL3	XM_419185.4			Y						Sufficient		Sufficient
ATF3	XM_419429.2	Y	1	Y					Sufficient				Required		Sufficient
ATF7IP	NM_001012813.1	Y	7	N	N
AXIN1	NM_204944.2			Y											Sufficient_Down			Required_Down
AXIN2	NM_204491.1			Y	Y	Required_Down							Required_Down					Required_Down		Sufficient_Down	Required_Down
BACH1	XM_004938377.1	Y	0	Y	Y					Sufficient_Down	Sufficient_Down	Sufficient_Down	Required_Down		Sufficient_Down				Sufficient_Down	Sufficient_Down
BAZ1A	XM_004941760.1			Y					Sufficient				Required					Required
BCL11A	NM_001031031.1			Y	Y	Required	Sufficient					Sufficient	Required
BCL2	NM_205339.1			Y								Sufficient
BCL7A	ENSGALT00000006984.1			Y								Sufficient
BERT	EU118175.1			N
BHLHE40	NM_001277144.1	Y	Down-regulated	Y	N							Sufficient_Down					Sufficient_Down		Sufficient_Down
BLIMP1 (PRDM1)	ENSGALT00000024824.1	Y	1	Y	Y							Sufficient	Required		Sufficient
BMI1	NM_001007988.1	Y	5	Y	Y		Sufficient					Sufficient	Required
BMP4	NM_205237.2			Y									Required_Down							Sufficient_Down
BRACHYURY (T)	NM_204940.1	Y	12	N	N
BRD8	NM_001006148.1	Y	7	N	N
BTBD11	XM_004937809.1			N									Required					Required
BTBD6	XM_004936422.1	Y	Down-regulated	Y									Required_Down		Sufficient_Down			Required_Down			Required_Down
C4ORF21	XM_426326.4			Y	Y							Sufficient	Required
CALFACILITIN	GQ504719.1			N		Required_Down							Required_Down			Required_Down		Required_Down			Required_Down
CANT1	NM_001031581.1			N
CBFA2T2 (MTGR1)	NM_001011689.1	Y	3	Y	N					Sufficient		Sufficient					Sufficient
CBX1	NM_204332.1	Y	3	Y	N						Sufficient	Sufficient					Sufficient
CBX2	XM_423911.4	Y	3	Y	Y					Sufficient	Sufficient	Sufficient	Required				Sufficient		Sufficient
CBY1	NM_001278149.1	Y	12	N	N
CCND1	NM_205381.1	Y	1	Y	Y	Required						Sufficient	Required
CDCA7	XM_423365.4	Y	3	Y	Y		Sufficient			Sufficient	Sufficient	Sufficient	Required
CDKN1B	ENSGALT00000023032.1			N
CDR2	NM_001030642.1	Y	3	Y	Y							Sufficient	Required
CDR2L	XM_426243.4			Y	Y					Sufficient	Sufficient	Sufficient	Required				Sufficient
CDX1	NM_204676.2			N
CDX2	NM_204311.1	Y	0	N	N
CDX4	NM_204614.1			Y			Sufficient_Down
CEBPB	NM_205253.2	Y	1	N	N
CHD7	ENSGALT00000036735.1			Y								Sufficient
CHORDIN (CHRD)	NM_204980.1			N
CHURCHILL (CHURC1)	NM_204709.1			N
CITED2	NM_206844.1	Y	3	Y	Y							Sufficient	Required
CITED4 (CITED3)	NM_204718.2	Y	3	Y	Y	Required				Sufficient
CNOT1	NM_001277133.1			Y											Sufficient_Down			Required_Down			Required_Down
CNOT2	NM_001012808.1			N
CNTNAP5	NM_001048079.1			Y								Sufficient							Sufficient
COPS5	NM_001039311.1			N
CREBL2	NM_001278110.1			N
CRIP2	XM_422218.4			Y								Sufficient					Sufficient
CRTC1	XM_003642883.2	Y	5	N	N
CRYM	XM_424610.4			N
CSRNP1	XM_418530.4	Y	Down-regulated	Y	Y			Sufficient_Down				Sufficient_Down	Required_Down							Sufficient_Down
CSRP1	NM_205248.1	Y	Down-regulated	N	N
CSRP2	NM_205208.1	Y	0	Y	Y	Required_Down	Sufficient_Down					Sufficient_Down	Required_Down
CXCl14	NM_204712.2			Y				Sufficient	Sufficient				Required			Required				Sufficient
CYP26A1	NM_001001129.1			Y											Sufficient
CYP26C1	XM_421678.2			Y											Sufficient
DACH1	ENSGALT00000027373.1			Y											Sufficient_Down						Required_Down
DAD1	NM_001007473.1			N
DBX1	NM_001199474.1			N
DBX2	ENSGALT00000038776.1			N
DLX3	NM_204804.1			Y	Y			Sufficient_Down	Sufficient_Down			Sufficient_Down	Required_Down	Required_Down	Sufficient_Down					Sufficient_Down
DLX5	NM_204159.1	Y	0	Y	Y	Required_Down		Sufficient_Down	Sufficient_Down	Sufficient_Down			Required_Down					Required_Down		Sufficient_Down	Required_Down
DLX6	ENSGALT00000038006.1			N
DMAP1	XM_422417.4			N
DMBX1	XM_001234035.2			N
DMRT3	XM_429193.3			N
DNAJC1	ENSGALT00000012853.1			Y	Y	Required					Sufficient	Sufficient							Sufficient
DNMT3A	NM_001024832.1	Y	1	N	Y								Required
DNMT3B	NM_001024828.1	Y	5	Y	Y						Sufficient	Sufficient	Required				Sufficient
E2F2	FJ770467.1	Y	7	N	N
E2F3	XM_418915.4	Y	12	N	N
E2F8	ENSGALT00000006406.1			N
EBF1	NM_204752.1			Y	Y							Sufficient	Required
ECE1	NM_204717.1			N
EHF	NM_001277584.1			N
EHMT1	NM_001012532.1	Y	3	Y	Y							Sufficient	Required
ELF1	NM_001006269.1	Y	0	Y	N						Sufficient_Down	Sufficient_Down					Sufficient_Down		Sufficient_Down
ELF3	XM_419257.4			Y								Sufficient_Down
ELF5	XM_004941542.1			Y						Sufficient_Down	Sufficient_Down	Sufficient_Down
en2	ENSGALT00000038721.1			N
ENC1	XM_424790.4	Y	1	Y	Y			Sufficient	Sufficient			Sufficient	Required		Sufficient
ENSGALG00000014558	ENSGALG00000014558.1			Y	Y	Required_Down		Sufficient_Down	Sufficient_Down				Required_Down			Required_Down		Required_Down			Required_Down
ENSGALG00000023936	ENSGALT00000040296.1			N									Required_Down
EOMES	XM_426003.4	Y	3	Y				Sufficient	Sufficient				Required							Sufficient
ERNI/ENS1	ENSGALT00000025383.1	Y	1	N	Y	Required							Required			Required		Required
ESRRG	NM_001007081.1	Y	0	N	Y								Required_Down			Required_Down		Required_Down			Required_Down
ETS2	NM_205312.1	Y	0	Y	N					Sufficient_Down	Sufficient_Down	Sufficient_Down			Sufficient_Down		Sufficient_Down		Sufficient_Down
ETV1 (ER81)	NM_204917.1	Y	1	Y	Y					Sufficient	Sufficient	Sufficient	Required	Required	Sufficient
ETV4 (PEA3)	ENSGALT00000031379.1	Y	3	Y	Y							Sufficient	Required		Sufficient
ETV5 (ERM)	ENSGALT00000009265.1	Y	1	Y	Y							Sufficient	Required
EYA1	ENSGALT00000025181.1			N
EYA2	NM_204915.1			N
EZH2	ENSGALT00000020263.1	Y	3	Y	N						Sufficient	Sufficient
FGF3	NM_205327.1			N
FOXA2 (HNF3B)	NM_204770.1	Y	5	Y	N			Sufficient
FOXB1	XM_004943754.1			N
FOXC2	NM_205138.1			Y											Sufficient
FOXF1	XM_414186.4			N
FOXG1 (BF1)	NM_205193.1			N
FOXI1	ENSGALT00000003284.1			N
FOXI3	ENSGALT00000037124.1	Y	7	N	N
FOXM1	ENSGALT00000029983.1			Y						Sufficient	Sufficient	Sufficient					Sufficient		Sufficient
FOXN2	NM_001039284.1			N
FOXP1	NM_001024827.1			Y				Sufficient					Required		Sufficient			Required			Required
FRYL	XM_004936051.1			N		Required										Required		Required			Required
FTH1	NM_205086.1			N
FUBP1	NM_001006535.1	Y	7	N	N
fzd7	ENSGALT00000031605.1			N
GAPDH	NM_204305.1			N
GATA2	NM_001003797.1	Y	0	Y	Y	Required_Down						Sufficient_Down	Required_Down
GATA3	NM_001008444.1			N
GATAD2B	XM_423773.4			Y							Sufficient	Sufficient					Sufficient		Sufficient
GBX2	NM_205068.1	Y	3	Y	Y							Sufficient		Required
GCM1	NM_206980.1			N
GEMININ (GMNN)	NM_001031010.1			Y						Sufficient	Sufficient	Sufficient
GFI1	XM_426644.4			N
GLI2	NM_001098851.1	Y	12	N	N
GLI3	NM_001271903.1			Y	Y				Sufficient			Sufficient	Required
GRHL1	XM_004935752.1	Y	0	Y						Sufficient_Down	Sufficient_Down	Sufficient_Down				Required_Down
GRHL2	XM_004939981.1	Y	0	Y	Y							Sufficient_Down	Required_Down
GRHL3	XM_004947907.1	Y	0	Y	Y							Sufficient_Down	Required_Down		Sufficient_Down
GSC	NM_205331.1			N
Hand1	ENSGALT00000046051.1	Y	Down-regulated	Y	Y	Required_Down	Sufficient_Down	Sufficient_Down	Sufficient_Down									Required_Down			Required_Down
HDX	NM_001031120.3			N
HES1	NM_001005848.1	Y	5	N	N
HES5	NM_001012695.1			N
HESX1	NM_205012.1	Y	7	N	N
HEY1	ENSGALT00000025381.1	Y	3	Y	Y							Sufficient	Required
HEY2	ENSGALT00000023951.1			N
HIC2	XM_001232784.1	Y	0	Y	Y							Sufficient_Down	Required_Down		Sufficient_Down
HIF1A	NM_204297.1	Y	3	Y	N							Sufficient
HIF2A (EPAS1)	NM_204807.1	Y	0	Y	N				Sufficient_Down			Sufficient_Down								Sufficient_Down
HIPK2	XM_003640420.2	Y	Down-regulated	N	N
HIVEP2	XM_419711.4			N
HIVEP3	XM_004947685.1	Y	3	Y									Required		Sufficient			Required
HMGA1	NM_204369.1	Y	3	Y	Y							Sufficient	Required		Sufficient	Required
HMGA2	NM_205001.1	Y	9	N	N
HMGXB4	ENSGALT00000020504.1			N
HMX3	NM_001007985.1			N
HOMER2	ENSGALT00000009667.1			Y							Sufficient	Sufficient			Sufficient
HOXA1	XM_003640697.2	Y	0	N	N
HOXA2	NM_205150.1			N
HOXB1	NM_001080859.2	Y	12	N	N
HOXC6	XM_003643454.2			N
Id1	ENSGALT00000010025.1			N
Id2	ENSGALT00000036925.1	Y	0	Y	Y	Required_Down		Sufficient_Down	Sufficient_Down
ID3	NM_204589.1	Y	0	Y	Y	Required_Down		Sufficient_Down	Sufficient_Down							Required_Down		Required_Down			Required_Down
IGHMBP2	NM_001031175.1			N
ING5	NM_001031312.1	Y	3	Y	Y		Sufficient					Sufficient	Required
INTS1	XM_414768.4			N
IRF1	NM_205415.1			Y									Required		Sufficient			Required
IRF6	XM_417990.4			N
IRF7 (IRF3)	NM_205372.1	Y	1	Y											Sufficient			Required
IRF8	NM_205416.1	Y	5	Y				Sufficient													Required
IRX1	NM_001030338.1	Y	3	N	N
IRX2	NM_001030336.1	Y	3	N	N
IRX3	AJ238355.1			Y					Sufficient					Required			Sufficient
ISX	XM_004937800.1			N
IVNS1ABP	XM_004949880.1	Y	5	Y	Y							Sufficient	Required
JDP2	NM_001277887.1			N		Required_Down												Required_Down			Required_Down
KAT2B	XM_426001.4	Y	3	Y	Y							Sufficient	Required		Sufficient
KCNAB1	NM_204906.1			N
KDM4A	XM_422410.2	Y	3	Y	N		Sufficient			Sufficient	Sufficient	Sufficient					Sufficient
KERATIN19 (KRT19)	NM_205009.1			Y	Y							Sufficient_Down	Required_Down		Sufficient_Down
KERATIN7	ENSGALT00000045526.1			N
KIAA2018	NM_001277825.1			Y							Sufficient	Sufficient
KLF15	XM_004944605.1			N
KLF3	XM_427367.2			N
klf4	ENSGALT00000042652.1			Y								Sufficient				Required		Required			Required
KLF5	XM_417013.4	Y	0	N	Y	Required_Down							Required_Down			Required_Down		Required_Down			Required_Down
KLF6	NM_001030969.1	Y	1	N	Y	Required												Required
KREMEN1	ENSGALT00000009327.1			Y	Y							Sufficient_Down	Required_Down		Sufficient_Down
LDB2	NM_204829.1			N
LDHA	ENSGALT00000039415.1			N
LEF1	NM_205013.2			Y	Y								Required_Down			Required_Down		Required_Down		Sufficient_Down	Required_Down
LFNG	ENSGALT00000006809.1			Y								Sufficient
LHX5	XM_004934489.1	Y	5	N	N
LIN28A	NM_001031774.2	Y	9	N	N
LIN28B	NM_001034818.1	Y	1	Y	Y							Sufficient	Required		Sufficient
LITAF	NM_204267.1			N
LMCD1	XM_414443.4			N
LMO1 (LOC100858792)	XM_003641297.2	Y	9	N	N
LMO7	XM_004938645.1	Y	Down-regulated	Y	Y					Sufficient_Down	Sufficient_Down	Sufficient_Down	Required_Down				Sufficient_Down		Sufficient_Down
LMX1A	ENSGALT00000005411.1			N
LMX1B	NM_205358.1	Y	9	N	N
LRP11	ENSGALT00000031799.1			Y	Y	Required_Down		Sufficient_Down	Sufficient_Down											Sufficient_Down
LZTR1	ENSGALT00000000524.1			N
MAFA (L-MAF)	NM_205025.1	Y	3	Y	Y						Sufficient	Sufficient	Required				Sufficient
MAML2	XM_003640590.2	Y	12	N	N
MAML3	XM_420411.4			Y								Sufficient			Sufficient
MBD3	NM_001079751.1	Y	7	N	N
MBNL2	NM_001163376.1	Y	Down-regulated	Y	N			Sufficient_Down				Sufficient_Down			Sufficient_Down					Sufficient_Down
MDFI	XM_418042.4	Y	7	N	N
MEF2D	ENSGALT00000023483.1	Y	0	N	Y	Required_Down							Required_Down			Required_Down		Required_Down			Required_Down
MEIS1	NM_001139477.1	Y	12	N	N
MEIS2	NM_204803.1	Y	3	N	Y	Required							Required			Required		Required
MGA	XM_421144.4	Y	1	Y	Y					Sufficient	Sufficient	Sufficient	Required
MID1	NM_204129.1	Y	7	N	N
MIER1	NM_001031292.1			Y	Y					Sufficient	Sufficient	Sufficient	Required				Sufficient
MIXL1	NM_204990.1			N
MKL1	XM_416243.4	Y	Down-regulated	Y	N					Sufficient_Down	Sufficient_Down	Sufficient_Down					Sufficient_Down		Sufficient_Down
MLLT10	ENSGALT00000012873.1			N
MLLT3	XM_004949131.1			Y	Y				Sufficient			Sufficient	Required
MLXIP	XM_415149.4	Y	3	Y	Y			Sufficient		Sufficient		Sufficient	Required
MSX1	NM_205488.1	Y	0	Y		Required_Down									Sufficient_Down		Sufficient_Down
MSX2	NM_204559.1			N												Required_Down
MTA1	NM_001012953.1	Y	3	Y	Y							Sufficient	Required
Myb	ENSGALT00000022624.1	Y	3	Y		Required						Sufficient				Required		Required	Sufficient
MYC (C-MYC)	NM_001030952.1	Y	0	N	Y	Required_Down							Required_Down			Required_Down		Required_Down			Required_Down
MYCN (N-MYC)	NM_001031091.1	Y	3	Y	Y		Sufficient				Sufficient	Sufficient	Required
MYNN	ENSGALT00000015328.1			N
MYSM1	NM_001012927.1			N
NAB1	NM_204268.2	Y	3	Y									Required		Sufficient
NANOG	NM_001146142.1	Y	0	Y	N					Sufficient_Down	Sufficient_Down	Sufficient_Down			Sufficient_Down		Sufficient_Down		Sufficient_Down
NCAM1	NM_001128828.2			N
NCOA2	XM_001231577.3	Y	Down-regulated	Y	N							Sufficient_Down			Sufficient_Down
NEUROG2	NM_204796.1			N
NFKB1	NM_205134.1			N		Required_Down										Required_Down
NFKB2	NM_204413.1	Y	3	Y					Sufficient				Required		Sufficient
NKX1-2	XM_003641503.2			Y								Sufficient								Sufficient
NKX6-2	NM_001199548.1	Y	12	N	N
NOGGIN	NM_001039604.1			N
NPAS3	ENSGALT00000016244.1			N
NR0B1	NM_204593.1			N
NR2C2	XM_004944728.1			N
NRIP1	XM_004938351.1	Y	1	Y		Required							Required		Sufficient
NSD1	XM_015293828.1	Y	5	N	Y								Required
OBELIX	AY103477.1			Y			Sufficient			Sufficient	Sufficient	Sufficient			Sufficient		Sufficient		Sufficient
OTX2	NM_204520.2	Y	1	Y	Y	Required						Sufficient	Required
OVOL2	ENSGALT00000014161.1			Y	Y	Required_Down	Sufficient_Down						Required_Down		Sufficient_Down			Required_Down
PAX2	NM_204793.1			N
PAX3	NM_204269.1			N
PAX6	NM_205066.1			N
PBX4	XM_004950821.1			Y		Required						Sufficient				Required
PCNA	NM_204170.1			N												Required
PDCD4	ENSGALT00000014159.1	Y	9	N	N
PDLIM1	XM_004942093.1	Y	Down-regulated	Y	Y					Sufficient_Down	Sufficient_Down	Sufficient_Down	Required_Down						Sufficient_Down
PDLIM4	NM_204839.1	Y	3	Y	N										Sufficient		Sufficient
PDLIM5	ENSGALT00000037662.1	Y	0	Y	Y							Sufficient_Down	Required_Down		Sufficient_Down
PHF10	ENSGALT00000018250.1			N
PHF15	XM_004944998.1	Y	5	N	Y								Required
PHF20 (LOC419131)	XR_026848.1			N
PHTF1	XM_418005.4	Y	3	Y	Y					Sufficient	Sufficient	Sufficient	Required				Sufficient		Sufficient
PITX1	NM_001167684.1			N
PITX2	NM_205010.1	Y	0	Y	N										Sufficient_Down				Sufficient_Down
PNOC	ENSGALT00000026828.1			N
POGZ	ENSGALT00000041392.1			N
POUV	NM_001110178.1			N
PPARGC1A	NM_001006457.1	Y	Down-regulated	Y	Y	Required_Down						Sufficient_Down	Required_Down		Sufficient_Down
PRDM14	ENSGALT00000036696.1	Y	1	Y	Y							Sufficient	Required				Sufficient
PSIP1	NM_001031610.2			N
PTCH1	ENSGALT00000020601.1			N
PTCH2	XM_422426.2			Y	Y	Required						Sufficient	Required						Sufficient
PTRF	NM_001001471.1			N
PTTG1	NM_001277741.1	Y	7	N	N
PUF60	NM_001031380.1			N
RARB	NM_205326.1			N									Required_Down					Required_Down
RASSF7	XM_004941476.1	Y	0	Y	Y	Required_Down						Sufficient_Down	Required_Down					Required_Down
RFX2	XM_418212.2			N														Required_Down
RFX3	XM_003642990.2	Y	3	Y	Y		Sufficient			Sufficient	Sufficient	Sufficient	Required				Sufficient		Sufficient
RFX4	XM_416306.2			N
RIPPLY3	XM_004934542.1			N
RNF14	NM_001030623.2	Y	3	N	Y	Required							Required			Required		Required			Required
RREB1	NM_205049.1	Y	Down-regulated	Y	Y							Sufficient_Down	Required_Down
RRN3	ENSGALT00000034401.1			N
RUNX1T1	NM_204744.1	Y	1	Y	Y	Required					Sufficient	Sufficient	Required			Required
RUNX2	NM_204128.1			Y				Sufficient_Down							Sufficient_Down
RUNX3	XM_001232977.3			N
RX1	ENSGALT00000021906.1			N
RYBP	ENSGALT00000012632.1			Y								Sufficient					Sufficient
SALL1	NM_204707.1	Y	3	Y	Y	Required		Sufficient	Sufficient		Sufficient	Sufficient				Required
SALL3	NM_204647.1			Y	Y	Required_Down		Sufficient_Down	Sufficient_Down									Required_Down			Required_Down
SALL4	ENSGALT00000012710.1			N
SAMD4A	XM_004936485.1	Y	5	Y				Sufficient					Required					Required			Required
SCML2	XM_004934693.1	Y	Down-regulated	Y	Y						Sufficient_Down	Sufficient_Down	Required_Down		Sufficient_Down
SETD1B	NM_001030661.1			N
SETD2	ENSGALT00000008839.1	Y	3	Y	Y					Sufficient	Sufficient	Sufficient	Required				Sufficient		Sufficient
SIN3A	XM_004943705.1	Y	5	Y	N							Sufficient
SIX1	NM_001044685.1	Y	12	N	N
SIX2	NM_001044695.1			N
SIX3	NM_204364.1	Y	9	N	N
SIX4	ENSGALT00000028076.1			N
SMAD1	NM_001201455.1			Y						Sufficient_Down			Required_Down
SMAD2	NM_204561.1	Y	12	N	N
SMAD6	NM_204248.1			Y				Sufficient_Down	Sufficient_Down
SMAD7	XM_427238.2			Y	Y	Required_Down		Sufficient_Down	Sufficient_Down							Required_Down		Required_Down		Sufficient_Down	Required_Down
SMARCA2	NM_205139.1	Y	Down-regulated	N	Y	Required_Down										Required_Down		Required_Down
SMARCD1	XM_003643118.2	Y	5	Y	N							Sufficient
SNAI1	NM_205142.1	Y	1	Y									Required							Sufficient
SNAI2 (Slug)	XM_419196.2			N
SOX1	NM_204333.1			N
SOX10	NM_204792.1			N
SOX11	NM_205187.1	Y	5	N	N
SOX13	XM_003642722.2	Y	5	N	Y								Required
SOX2	NM_205188.1	Y	7	N	N
SOX3	NM_204195.1	Y	3	Y	Y					Sufficient	Sufficient	Sufficient	Required				Sufficient		Sufficient
SOX4	NM_204484.1	Y	1	Y	Y	Required						Sufficient	Required
SOX8	NM_204731.1			N
SOX9	NM_204281.1			Y			Sufficient_Down
SP4	ENSGALT00000017736.1	Y	7	N	N
SPDEF	XM_425831.3			N
SPRED1	NM_001199709.1			Y	Y	Required						Sufficient	Required			Required		Required
SPRY1	NM_001097524.1			Y		Required							Required		Sufficient
SPRY2	NM_204800.1			Y	Y							Sufficient	Required
SSTR5	NM_001024834.1			N
ST18	XM_004939854.1			N
STOX1	XM_003641470.2			Y	Y							Sufficient	Required
STOX2	ENSGALT00000017319.1	Y	3	Y	N						Sufficient	Sufficient			Sufficient		Sufficient		Sufficient
TADA3	XM_414389.4	Y	Down-regulated	N	Y	Required_Down												Required_Down			Required_Down
TBL1XR1	NM_001031369.1	Y	3	Y	Y							Sufficient	Required
TBPL2	NM_001098853.1			N
TBX1	XM_001234619.1			N
TBX2	ENSGALT00000039210.1			N
TBX3	ENSGALT00000010560.1	Y	0	Y	N			Sufficient_Down	Sufficient_Down			Sufficient_Down			Sufficient_Down
TBX6L	AB193180.1			Y	Y							Sufficient	Required		Sufficient
TCF12	NM_205375.2	Y	3	Y	N					Sufficient	Sufficient	Sufficient			Sufficient		Sufficient		Sufficient
TCF7 (TCF1)	NM_204547.1	Y	3	Y	Y							Sufficient	Required
TCF7L1 (TCF3)	XM_003643906.2	Y	3	Y	Y		Sufficient	Sufficient		Sufficient	Sufficient	Sufficient	Required				Sufficient		Sufficient
TCF7L2 (TCF4)	NM_001206510.2	Y	7	N	N
TFAP2A	NM_205094.1	Y	0	Y									Required_Down		Sufficient_Down
TFAP2C	XM_003642494.2	Y	1	Y	Y						Sufficient	Sufficient	Required		Sufficient		Sufficient		Sufficient
TFAP2E	XM_417778.3			Y					Sufficient_Down			Sufficient_Down								Sufficient_Down
TFCP2L1	XM_422087.4	Y	Down-regulated	Y	Y					Sufficient_Down	Sufficient_Down	Sufficient_Down	Required_Down		Sufficient_Down		Sufficient_Down		Sufficient_Down
TGIF1	NM_205379.1	Y	1	Y	Y							Sufficient	Required
TGIF2	ENSGALT00000030938.1			N		Required_Down							Required_Down			Required_Down		Required_Down			Required_Down
THRA	NM_205313.1			Y	Y								Required_Down		Sufficient_Down	Required_Down		Required_Down
THRB	NM_205447.1			N
TLE1	XM_003643037.2			Y						Sufficient_Down	Sufficient_Down				Sufficient_Down		Sufficient_Down
TOX	NM_001031025.1			N
TOX2	XM_004946975.1			N
TOX3	ENSGALT00000005929.1			Y								Sufficient
TP53	NM_205264.1			N
TP53BP2	XM_419394.4			Y									Required_Down		Sufficient_Down
TRIM24	ENSGALT00000020916.1	Y	1	Y	Y	Required						Sufficient	Required			Required		Required
TRIM3	XM_422922.4	Y	Down-regulated	Y	Y	Required_Down							Required_Down			Required_Down		Required_Down		Sufficient_Down	Required_Down
TRIM9	XM_421468.4			N
TRKC (NTRK3)	NM_205169.1			Y								Sufficient
TRNAU1AP	XR_213607.1			N
TSHZ3	XM_414125.3			Y				Sufficient_Down
UBII (UBB)	ENSGALT00000039524.1			N												Required		Required			Required
VGLL1	XM_004940683.1	Y	0	Y	Y							Sufficient_Down	Required_Down
VGLL2	NM_001145990.1			N
WDR1	NM_001004402.1			N									Required
WHSC1	ENSGALT00000025327.1	Y	5	Y	Y	Required						Sufficient	Required				Sufficient		Sufficient
YEATS4 (GAS41)	ENSGALT00000016197.1	Y	3	Y	N					Sufficient	Sufficient								Sufficient
ZBTB1	XM_001234834.1	Y	3	Y	Y							Sufficient	Required		Sufficient				Sufficient
ZBTB16	XM_015298212.1			N
ZBTB46	XM_004947124.1	Y	Down-regulated	Y	N					Sufficient_Down		Sufficient_Down			Sufficient_Down		Sufficient_Down			Sufficient_Down
ZEB1	NM_205131.1			N
ZEB2 (SIP1/ZFHX1B)	ENSGALT00000020339.1	Y	12	N	N
ZFHX3	XM_414230.4	Y	Down-regulated	Y	Y	Required_Down						Sufficient_Down	Required_Down					Required_Down
ZFP1	ENSGALT00000000466.1			N
ZFPM2	XM_418380.4			N
ZHX2	ENSGALT00000026439.1	Y	3	Y	Y							Sufficient	Required					Required
ZIC1	NM_204254.1			N
ZIC2	XR_026941.1	Y	5	N	Y								Required
ZIC3	ENSGALT00000010497.1	Y	3	Y	Y							Sufficient	Required
ZIC4	XM_422698.2			N
ZMYM3	XM_004940633.1	Y	Down-regulated	N	N
ZMYND11	XM_004939164.1	Y	Down-regulated	Y	Y							Sufficient_Down	Required_Down
ZNF131	XM_429143.4			N
ZNF185	ENSGALT00000012104.1	Y	Down-regulated	Y	Y		Sufficient_Down					Sufficient_Down	Required_Down		Sufficient_Down					Sufficient_Down
ZNF217	ENSGALT00000012648.1			N
ZNF277	NM_001195469.1	Y	3	Y	Y			Sufficient		Sufficient	Sufficient	Sufficient	Required		Sufficient		Sufficient
ZNF367	XM_425046.4			N
ZNF385C	XM_004948613.1			N
ZNF414	XM_004948755.1			Y						Sufficient	Sufficient	Sufficient			Sufficient
ZNF423	ENSGALT00000006188.1	Y	5	Y	N							Sufficient					Sufficient
ZNF462	ENSGALT00000024915.1	Y	1	Y	Y							Sufficient	Required		Sufficient
ZNF469	XM_004944286.1	Y	3	Y									Required		Sufficient
ZNF507	XM_414126.2	Y	Down-regulated	N	N
ZNF516	XM_419095.2	Y	5	Y	N						Sufficient	Sufficient
ZNF518B	XM_420787.4			N														Required_Down			Required_Down
ZNF521	XM_004939809.1	Y	5	Y	N					Sufficient		Sufficient					Sufficient		Sufficient
ZNF821	XM_004944355.1	Y	7	N	N
	*** FEZF2 and MYCL1 are not included in this table because of the failure of designing efficient NanoString probes for these 2 genes
