## Supplementary Table S10 for "The organizer as a cooperative of signaling cells for neural induction"

### Sheet: HN secreted factors
	Main signalling
	Novel secreted molecules that regulate genes which are not regulated by any of the main signals. Please see Supplementary Table S11 for the gene list.
	Novel secreted molecules that regulate genes which are also regulated by at least one of the main signals
Gene_name	Gene_ID	NI GRN components	First expressed time point	Regulated by KNOWN signals (Sufficient)	Regulated by NOVEL signals	APOA1_GOF_73	BMP_antag_GOF	CALR_GOF_144	CER1_GOF_65	FBLN1C_GOF_71	FBLN2_GOF_72	FBLN7_GOF_70	FGF_GOF_38	FSTL4_GOF_68	IGF_GOF_74	ISM1_GOF_69	OLFM1_GOF_145	PTGDS_GOF_96	PTGES2_GOF_95	RA_GOF_36	SHH_GOF_34	SLIT2_GOF	SLIT3_GOF	SMOC1_GOF_149	SST_GOF_90	THPO_GOF_146	WNT_antag_GOF
AATF	NM_001030724.1			N	N
ACTB	NM_205518.1			N	N
ADNP2	ENSGALT00000020622.1			N	N
AFF1	XM_004941100.1	Y	0	N	Y					Sufficient_Down								Sufficient_Down	Sufficient_Down			Sufficient_Down	Sufficient_Down
APOA1	ENSGALT00000011524.1			Y	Y													Sufficient_Down	Sufficient_Down	Sufficient_Down					Sufficient_Down
ARIH2	NM_001199221.1			N	N
ASTERIX	XM_003643512.2			N	N
ASXL2	NM_001031096.1			Y	N								Sufficient_Down
ASXL3	XM_419185.4			Y	Y		Sufficient						Sufficient											Sufficient
ATF3	XM_419429.2	Y	1	Y	N		Sufficient													Sufficient
ATF7IP	NM_001012813.1	Y	7	N	N
AXIN1	NM_204944.2			Y	N															Sufficient_Down
AXIN2	NM_204491.1			Y	Y													Sufficient_Down	Sufficient_Down				Sufficient_Down				Sufficient_Down
BACH1	XM_004938377.1	Y	0	Y	Y		Sufficient_Down		Sufficient_Down				Sufficient_Down							Sufficient_Down					Sufficient_Down		Sufficient_Down
BAZ1A	XM_004941760.1			Y	Y		Sufficient											Sufficient	Sufficient			Sufficient
BCL11A	NM_001031031.1			Y	Y		Sufficient		Sufficient				Sufficient											Sufficient		Sufficient
BCL2	NM_205339.1			Y	N								Sufficient
BCL7A	ENSGALT00000006984.1			Y	N								Sufficient
BERT	EU118175.1			N	N
BHLHE40	NM_001277144.1	Y	Down-regulated	Y	Y								Sufficient_Down					Sufficient_Down	Sufficient_Down		Sufficient_Down				Sufficient_Down		Sufficient_Down
BLIMP1 (PRDM1)	ENSGALT00000024824.1	Y	1	Y	N								Sufficient							Sufficient
BMI1	NM_001007988.1	Y	5	Y	Y		Sufficient						Sufficient		Sufficient
BMP4	NM_205237.2			Y	Y																	Sufficient_Down	Sufficient_Down				Sufficient_Down
BRACHYURY (T)	NM_204940.1	Y	12	N	N
BRD8	NM_001006148.1	Y	7	N	N
BTBD11	XM_004937809.1			N	Y													Sufficient	Sufficient						Sufficient
BTBD6	XM_004936422.1	Y	Down-regulated	Y	Y			Sufficient_Down		Sufficient_Down								Sufficient_Down		Sufficient_Down					Sufficient_Down
C4ORF21	XM_426326.4			Y	N								Sufficient
CALFACILITIN	GQ504719.1			N	Y			Sufficient_Down			Sufficient_Down	Sufficient_Down										Sufficient_Down
CANT1	NM_001031581.1			N	N
CBFA2T2 (MTGR1)	NM_001011689.1	Y	3	Y	Y		Sufficient						Sufficient					Sufficient			Sufficient
CBX1	NM_204332.1	Y	3	Y	Y		Sufficient		Sufficient				Sufficient			Sufficient					Sufficient
CBX2	XM_423911.4	Y	3	Y	Y		Sufficient		Sufficient				Sufficient								Sufficient						Sufficient
CBY1	NM_001278149.1	Y	12	N	N
CCND1	NM_205381.1	Y	1	Y	Y					Sufficient			Sufficient						Sufficient			Sufficient
CDCA7	XM_423365.4	Y	3	Y	Y		Sufficient						Sufficient	Sufficient			Sufficient									Sufficient
CDKN1B	ENSGALT00000023032.1			N	N
CDR2	NM_001030642.1	Y	3	Y	Y					Sufficient			Sufficient												Sufficient
CDR2L	XM_426243.4			Y	N		Sufficient						Sufficient								Sufficient
CDX1	NM_204676.2			N	N
CDX2	NM_204311.1	Y	0	N	N
CDX4	NM_204614.1			Y	Y		Sufficient_Down		Sufficient_Down
CEBPB	NM_205253.2	Y	1	N	Y													Sufficient	Sufficient
CHD7	ENSGALT00000036735.1			Y	N								Sufficient
CHORDIN (CHRD)	NM_204980.1			N	N
CHURCHILL (CHURC1)	NM_204709.1			N	N
CITED2	NM_206844.1	Y	3	Y	Y				Sufficient		Sufficient		Sufficient			Sufficient	Sufficient						Sufficient
CITED4 (CITED3)	NM_204718.2	Y	3	Y	N		Sufficient
CNOT1	NM_001277133.1			Y	N															Sufficient_Down
CNOT2	NM_001012808.1			N	N
CNTNAP5	NM_001048079.1			Y	Y	Sufficient							Sufficient														Sufficient
COPS5	NM_001039311.1			N	N
CREBL2	NM_001278110.1			N	Y																	Sufficient
CRIP2	XM_422218.4			Y	N								Sufficient								Sufficient
CRTC1	XM_003642883.2	Y	5	N	N
CRYM	XM_424610.4			N	N
CSRNP1	XM_418530.4	Y	Down-regulated	Y	Y		Sufficient_Down						Sufficient_Down									Sufficient_Down					Sufficient_Down
CSRP1	NM_205248.1	Y	Down-regulated	N	N
CSRP2	NM_205208.1	Y	0	Y	Y		Sufficient_Down						Sufficient_Down		Sufficient_Down			Sufficient_Down	Sufficient_Down						Sufficient_Down
CXCl14	NM_204712.2			Y	Y		Sufficient															Sufficient					Sufficient
CYP26A1	NM_001001129.1			Y	N															Sufficient
CYP26C1	XM_421678.2			Y	N															Sufficient
DACH1	ENSGALT00000027373.1			Y	Y															Sufficient_Down		Sufficient_Down	Sufficient_Down
DAD1	NM_001007473.1			N	N
DBX1	NM_001199474.1			N	N
DBX2	ENSGALT00000038776.1			N	N
DLX3	NM_204804.1			Y	Y		Sufficient_Down						Sufficient_Down					Sufficient_Down	Sufficient_Down	Sufficient_Down		Sufficient_Down	Sufficient_Down		Sufficient_Down		Sufficient_Down
DLX5	NM_204159.1	Y	0	Y	Y		Sufficient_Down											Sufficient_Down				Sufficient_Down			Sufficient_Down		Sufficient_Down
DLX6	ENSGALT00000038006.1			N	N
DMAP1	XM_422417.4			N	N
DMBX1	XM_001234035.2			N	N
DMRT3	XM_429193.3			N	N
DNAJC1	ENSGALT00000012853.1			Y	N		Sufficient						Sufficient														Sufficient
DNMT3A	NM_001024832.1	Y	1	N	Y											Sufficient
DNMT3B	NM_001024828.1	Y	5	Y	Y		Sufficient		Sufficient				Sufficient	Sufficient		Sufficient					Sufficient
E2F2	FJ770467.1	Y	7	N	N
E2F3	XM_418915.4	Y	12	N	N
E2F8	ENSGALT00000006406.1			N	N
EBF1	NM_204752.1			Y	N								Sufficient
ECE1	NM_204717.1			N	N
EHF	NM_001277584.1			N	N
EHMT1	NM_001012532.1	Y	3	Y	Y								Sufficient				Sufficient
ELF1	NM_001006269.1	Y	0	Y	N		Sufficient_Down						Sufficient_Down								Sufficient_Down						Sufficient_Down
ELF3	XM_419257.4			Y	Y							Sufficient_Down	Sufficient_Down	Sufficient_Down
ELF5	XM_004941542.1			Y	Y		Sufficient_Down		Sufficient_Down	Sufficient_Down		Sufficient_Down	Sufficient_Down	Sufficient_Down	Sufficient_Down									Sufficient_Down
en2	ENSGALT00000038721.1			N	N
ENC1	XM_424790.4	Y	1	Y	Y	Sufficient	Sufficient			Sufficient			Sufficient					Sufficient		Sufficient					Sufficient
ENSGALG00000014558	ENSGALG00000014558.1			Y	Y		Sufficient_Down												Sufficient_Down				Sufficient_Down		Sufficient_Down
ENSGALG00000023936	ENSGALT00000040296.1			N	Y													Sufficient_Down	Sufficient_Down						Sufficient_Down
EOMES	XM_426003.4	Y	3	Y	Y		Sufficient															Sufficient	Sufficient			Sufficient	Sufficient
ERNI/ENS1	ENSGALT00000025383.1	Y	1	N	Y																		Sufficient		Sufficient
ESRRG	NM_001007081.1	Y	0	N	Y					Sufficient_Down									Sufficient_Down			Sufficient_Down	Sufficient_Down
ETS2	NM_205312.1	Y	0	Y	Y		Sufficient_Down					Sufficient_Down	Sufficient_Down							Sufficient_Down	Sufficient_Down						Sufficient_Down
ETV1 (ER81)	NM_204917.1	Y	1	Y	N		Sufficient						Sufficient							Sufficient
ETV4 (PEA3)	ENSGALT00000031379.1	Y	3	Y	N								Sufficient							Sufficient
ETV5 (ERM)	ENSGALT00000009265.1	Y	1	Y	N								Sufficient
EYA1	ENSGALT00000025181.1			N	N
EYA2	NM_204915.1			N	N
EZH2	ENSGALT00000020263.1	Y	3	Y	Y		Sufficient						Sufficient			Sufficient
FGF3	NM_205327.1			N	N
FOXA2 (HNF3B)	NM_204770.1	Y	5	Y	Y		Sufficient			Sufficient				Sufficient								Sufficient
FOXB1	XM_004943754.1			N	N
FOXC2	NM_205138.1			Y	N															Sufficient
FOXF1	XM_414186.4			N	N
FOXG1 (BF1)	NM_205193.1			N	N
FOXI1	ENSGALT00000003284.1			N	N
FOXI3	ENSGALT00000037124.1	Y	7	N	N
FOXM1	ENSGALT00000029983.1			Y	Y		Sufficient						Sufficient				Sufficient				Sufficient						Sufficient
FOXN2	NM_001039284.1			N	N
FOXP1	NM_001024827.1			Y	Y		Sufficient											Sufficient		Sufficient
FRYL	XM_004936051.1			N	N
FTH1	NM_205086.1			N	N
FUBP1	NM_001006535.1	Y	7	N	N
fzd7	ENSGALT00000031605.1			N	N
GAPDH	NM_204305.1			N	N
GATA2	NM_001003797.1	Y	0	Y	Y								Sufficient_Down					Sufficient_Down	Sufficient_Down			Sufficient_Down			Sufficient_Down
GATA3	NM_001008444.1			N	N
GATAD2B	XM_423773.4			Y	Y		Sufficient						Sufficient			Sufficient					Sufficient						Sufficient
GBX2	NM_205068.1	Y	3	Y	N								Sufficient
GCM1	NM_206980.1			N	N
GEMININ (GMNN)	NM_001031010.1			Y	N		Sufficient						Sufficient
GFI1	XM_426644.4			N	N
GLI2	NM_001098851.1	Y	12	N	N
GLI3	NM_001271903.1			Y	Y		Sufficient			Sufficient			Sufficient
GRHL1	XM_004935752.1	Y	0	Y	Y		Sufficient_Down		Sufficient_Down		Sufficient_Down		Sufficient_Down											Sufficient_Down
GRHL2	XM_004939981.1	Y	0	Y	Y						Sufficient_Down	Sufficient_Down	Sufficient_Down	Sufficient_Down
GRHL3	XM_004947907.1	Y	0	Y	Y					Sufficient_Down	Sufficient_Down		Sufficient_Down					Sufficient_Down	Sufficient_Down	Sufficient_Down					Sufficient_Down
GSC	NM_205331.1			N	N
Hand1	ENSGALT00000046051.1	Y	Down-regulated	Y	Y		Sufficient_Down		Sufficient_Down																Sufficient_Down
HDX	NM_001031120.3			N	N
HES1	NM_001005848.1	Y	5	N	N
HES5	NM_001012695.1			N	N
HESX1	NM_205012.1	Y	7	N	N
HEY1	ENSGALT00000025381.1	Y	3	Y	N								Sufficient
HEY2	ENSGALT00000023951.1			N	N
HIC2	XM_001232784.1	Y	0	Y	Y								Sufficient_Down					Sufficient_Down	Sufficient_Down	Sufficient_Down					Sufficient_Down
HIF1A	NM_204297.1	Y	3	Y	N								Sufficient
HIF2A (EPAS1)	NM_204807.1	Y	0	Y	Y		Sufficient_Down						Sufficient_Down					Sufficient_Down							Sufficient_Down		Sufficient_Down
HIPK2	XM_003640420.2	Y	Down-regulated	N	N
HIVEP2	XM_419711.4			N	N
HIVEP3	XM_004947685.1	Y	3	Y	Y													Sufficient		Sufficient
HMGA1	NM_204369.1	Y	3	Y	Y					Sufficient			Sufficient					Sufficient	Sufficient	Sufficient
HMGA2	NM_205001.1	Y	9	N	N
HMGXB4	ENSGALT00000020504.1			N	N
HMX3 b	NM_001007985.1			N	N
HOMER2	ENSGALT00000009667.1			Y	N		Sufficient						Sufficient							Sufficient
HOXA1	XM_003640697.2	Y	0	N	Y																		Sufficient_Down
HOXA2	NM_205150.1			N	N
HOXB1	NM_001080859.2	Y	12	N	N
HOXC6	XM_003643454.2			N	N
Id1	ENSGALT00000010025.1			N	N
Id2	ENSGALT00000036925.1	Y	0	Y	N		Sufficient_Down
ID3	NM_204589.1	Y	0	Y	Y		Sufficient_Down												Sufficient_Down			Sufficient_Down	Sufficient_Down
IGHMBP2	NM_001031175.1			N	N
ING5	NM_001031312.1	Y	3	Y	Y		Sufficient						Sufficient				Sufficient							Sufficient
INTS1	XM_414768.4			N	N
IRF1	NM_205415.1			Y	N															Sufficient
IRF6	XM_417990.4			N	N
IRF7 (IRF3)	NM_205372.1	Y	1	Y	Y													Sufficient		Sufficient
IRF8	NM_205416.1	Y	5	Y	N		Sufficient
IRX1	NM_001030338.1	Y	3	N	Y	Sufficient										Sufficient
IRX2	NM_001030336.1	Y	3	N	N
IRX3	AJ238355.1			Y	Y	Sufficient	Sufficient														Sufficient
ISX	XM_004937800.1			N	N
IVNS1ABP	XM_004949880.1	Y	5	Y	Y								Sufficient			Sufficient	Sufficient							Sufficient
JDP2	NM_001277887.1			N	Y																	Sufficient_Down	Sufficient_Down
KAT2B	XM_426001.4	Y	3	Y	N								Sufficient							Sufficient
KCNAB1	NM_204906.1			N	N
KDM4A	XM_422410.2	Y	3	Y	Y	Sufficient	Sufficient		Sufficient	Sufficient	Sufficient	Sufficient	Sufficient			Sufficient	Sufficient				Sufficient			Sufficient
KERATIN19 (KRT19)	NM_205009.1			Y	Y								Sufficient_Down							Sufficient_Down		Sufficient_Down
KERATIN7	ENSGALT00000045526.1			N	N
KIAA2018	NM_001277825.1			Y	Y		Sufficient						Sufficient	Sufficient		Sufficient	Sufficient					Sufficient
KLF15	XM_004944605.1			N	N
KLF3	XM_427367.2			N	N
klf4	ENSGALT00000042652.1			Y	Y								Sufficient									Sufficient	Sufficient
KLF5	XM_417013.4	Y	0	N	Y													Sufficient_Down				Sufficient_Down			Sufficient_Down
KLF6	NM_001030969.1	Y	1	N	N
KREMEN1	ENSGALT00000009327.1			Y	Y								Sufficient_Down		Sufficient_Down			Sufficient_Down	Sufficient_Down	Sufficient_Down					Sufficient_Down
LDB2	NM_204829.1			N	N
LDHA	ENSGALT00000039415.1			N	N
LEF1	NM_205013.2			Y	Y																				Sufficient_Down		Sufficient_Down
LFNG	ENSGALT00000006809.1			Y	N								Sufficient
LHX5	XM_004934489.1	Y	5	N	N
LIN28A	NM_001031774.2	Y	9	N	N
LIN28B	NM_001034818.1	Y	1	Y	Y								Sufficient			Sufficient				Sufficient		Sufficient
LITAF	NM_204267.1			N	N
LMCD1	XM_414443.4			N	N
LMO1 (LOC100858792)	XM_003641297.2	Y	9	N	N
LMO7	XM_004938645.1	Y	Down-regulated	Y	Y		Sufficient_Down					Sufficient_Down	Sufficient_Down	Sufficient_Down			Sufficient_Down				Sufficient_Down						Sufficient_Down
LMX1A	ENSGALT00000005411.1			N	N
LMX1B	NM_205358.1	Y	9	N	N
LRP11	ENSGALT00000031799.1			Y	N		Sufficient_Down																				Sufficient_Down
LZTR1	ENSGALT00000000524.1			N	N
MAFA (L-MAF)	NM_205025.1	Y	3	Y	Y		Sufficient						Sufficient			Sufficient					Sufficient
MAML2	XM_003640590.2	Y	12	N	N
MAML3	XM_420411.4			Y	N								Sufficient							Sufficient
MBD3	NM_001079751.1	Y	7	N	N
MBNL2	NM_001163376.1	Y	Down-regulated	Y	Y		Sufficient_Down						Sufficient_Down						Sufficient_Down	Sufficient_Down		Sufficient_Down	Sufficient_Down		Sufficient_Down		Sufficient_Down
MDFI	XM_418042.4	Y	7	N	N
MEF2D	ENSGALT00000023483.1	Y	0	N	Y													Sufficient_Down	Sufficient_Down			Sufficient_Down
MEIS1	NM_001139477.1	Y	12	N	N
MEIS2	NM_204803.1	Y	3	N	N
MGA	XM_421144.4	Y	1	Y	Y		Sufficient		Sufficient				Sufficient									Sufficient
MID1	NM_204129.1	Y	7	N	N
MIER1	NM_001031292.1			Y	N		Sufficient						Sufficient								Sufficient
MIXL1	NM_204990.1			N	N
MKL1	XM_416243.4	Y	Down-regulated	Y	N		Sufficient_Down						Sufficient_Down								Sufficient_Down						Sufficient_Down
MLLT10	ENSGALT00000012873.1			N	N
MLLT3	XM_004949131.1			Y	Y		Sufficient			Sufficient			Sufficient
MLXIP	XM_415149.4	Y	3	Y	Y		Sufficient						Sufficient				Sufficient
MSX1	NM_205488.1	Y	0	Y	Y														Sufficient_Down	Sufficient_Down	Sufficient_Down		Sufficient_Down		Sufficient_Down
MSX2	NM_204559.1			N	N
MTA1	NM_001012953.1	Y	3	Y	N								Sufficient
Myb	ENSGALT00000022624.1	Y	3	Y	Y	Sufficient							Sufficient														Sufficient
MYC (C-MYC)	NM_001030952.1	Y	0	N	N
MYCN (N-MYC)	NM_001031091.1	Y	3	Y	Y		Sufficient						Sufficient				Sufficient
MYNN	ENSGALT00000015328.1			N	N
MYSM1	NM_001012927.1			N	N
NAB1	NM_204268.2	Y	3	Y	N															Sufficient
NANOG	NM_001146142.1	Y	0	Y	N		Sufficient_Down						Sufficient_Down							Sufficient_Down	Sufficient_Down						Sufficient_Down
NCAM1	NM_001128828.2			N	N
NCOA2	XM_001231577.3	Y	Down-regulated	Y	Y								Sufficient_Down					Sufficient_Down	Sufficient_Down	Sufficient_Down					Sufficient_Down
NEUROG2	NM_204796.1			N	N
NFKB1	NM_205134.1			N	Y			Sufficient_Down			Sufficient_Down															Sufficient_Down
NFKB2	NM_204413.1	Y	3	Y	Y		Sufficient											Sufficient		Sufficient
NKX1-2	XM_003641503.2			Y	Y	Sufficient							Sufficient		Sufficient												Sufficient
NKX6-2	NM_001199548.1	Y	12	N	N
NOGGIN	NM_001039604.1			N	N
NPAS3	ENSGALT00000016244.1			N	N
NR0B1	NM_204593.1			N	N
NR2C2	XM_004944728.1			N	N
NRIP1	XM_004938351.1	Y	1	Y	N															Sufficient
NSD1	XM_015293828.1	Y	5	N	Y																	Sufficient
OBELIX	AY103477.1			Y	N		Sufficient						Sufficient							Sufficient	Sufficient						Sufficient
OTX2	NM_204520.2	Y	1	Y	Y						Sufficient		Sufficient
OVOL2	ENSGALT00000014161.1			Y	Y		Sufficient_Down				Sufficient_Down							Sufficient_Down	Sufficient_Down	Sufficient_Down		Sufficient_Down	Sufficient_Down	Sufficient_Down	Sufficient_Down
PAX2	NM_204793.1			N	N
PAX3	NM_204269.1			N	N
PAX6	NM_205066.1			N	N
PBX4	XM_004950821.1			Y	Y	Sufficient							Sufficient
PCNA	NM_204170.1			N	Y																	Sufficient	Sufficient
PDCD4	ENSGALT00000014159.1	Y	9	N	N
PDLIM1	XM_004942093.1	Y	Down-regulated	Y	Y		Sufficient_Down		Sufficient_Down				Sufficient_Down				Sufficient_Down										Sufficient_Down
PDLIM4	NM_204839.1	Y	3	Y	N															Sufficient	Sufficient
PDLIM5	ENSGALT00000037662.1	Y	0	Y	Y			Sufficient_Down		Sufficient_Down	Sufficient_Down		Sufficient_Down							Sufficient_Down				Sufficient_Down		Sufficient_Down
PHF10	ENSGALT00000018250.1			N	N
PHF15	XM_004944998.1	Y	5	N	Y											Sufficient
PHF20 (LOC419131)	XR_026848.1			N	N
PHTF1	XM_418005.4	Y	3	Y	N		Sufficient						Sufficient								Sufficient						Sufficient
PITX1	NM_001167684.1			N	N
PITX2	NM_205010.1	Y	0	Y	Y													Sufficient_Down	Sufficient_Down	Sufficient_Down					Sufficient_Down		Sufficient_Down
PNOC	ENSGALT00000026828.1			N	N
POGZ	ENSGALT00000041392.1			N	N
POUV	NM_001110178.1			N	N
PPARGC1A	NM_001006457.1	Y	Down-regulated	Y	Y								Sufficient_Down					Sufficient_Down	Sufficient_Down	Sufficient_Down					Sufficient_Down
PRDM14	ENSGALT00000036696.1	Y	1	Y	Y				Sufficient				Sufficient			Sufficient					Sufficient			Sufficient
PSIP1	NM_001031610.2			N	N
PTCH1	ENSGALT00000020601.1			N	N
PTCH2	XM_422426.2			Y	Y								Sufficient			Sufficient											Sufficient
PTRF	NM_001001471.1			N	N
PTTG1	NM_001277741.1	Y	7	N	N
PUF60	NM_001031380.1			N	N
RARB	NM_205326.1			N	Y					Sufficient_Down								Sufficient_Down	Sufficient_Down				Sufficient_Down		Sufficient_Down
RASSF7	XM_004941476.1	Y	0	Y	Y								Sufficient_Down									Sufficient_Down	Sufficient_Down
RFX2	XM_418212.2			N	Y																		Sufficient_Down
RFX3	XM_003642990.2	Y	3	Y	Y		Sufficient		Sufficient	Sufficient		Sufficient	Sufficient		Sufficient		Sufficient				Sufficient			Sufficient			Sufficient
RFX4	XM_416306.2			N	N
RIPPLY3	XM_004934542.1			N	N
RNF14	NM_001030623.2	Y	3	N	Y											Sufficient
RREB1	NM_205049.1	Y	Down-regulated	Y	Y								Sufficient_Down												Sufficient_Down
RRN3	ENSGALT00000034401.1			N	N
RUNX1T1	NM_204744.1	Y	1	Y	N		Sufficient						Sufficient
RUNX2	NM_204128.1			Y	Y		Sufficient_Down	Sufficient_Down		Sufficient_Down								Sufficient_Down		Sufficient_Down					Sufficient_Down
RUNX3	XM_001232977.3			N	N
RX1	ENSGALT00000021906.1			N	N
RYBP	ENSGALT00000012632.1			Y	N								Sufficient								Sufficient
SALL1	NM_204707.1	Y	3	Y	Y	Sufficient	Sufficient						Sufficient			Sufficient
SALL3	NM_204647.1			Y	N		Sufficient_Down
SALL4	ENSGALT00000012710.1			N	N
SAMD4A	XM_004936485.1	Y	5	Y	Y		Sufficient											Sufficient					Sufficient
SCML2	XM_004934693.1	Y	Down-regulated	Y	Y		Sufficient_Down		Sufficient_Down				Sufficient_Down						Sufficient_Down	Sufficient_Down					Sufficient_Down
SETD1B	NM_001030661.1			N	N
SETD2	ENSGALT00000008839.1	Y	3	Y	N		Sufficient						Sufficient								Sufficient						Sufficient
SIN3A	XM_004943705.1	Y	5	Y	N								Sufficient
SIX1	NM_001044685.1	Y	12	N	N
SIX2	NM_001044695.1			N	N
SIX3	NM_204364.1	Y	9	N	N
SIX4	ENSGALT00000028076.1			N	N
SMAD1	NM_001201455.1			Y	Y		Sufficient_Down				Sufficient_Down
SMAD2	NM_204561.1	Y	12	N	N
SMAD6	NM_204248.1			Y	Y		Sufficient_Down		Sufficient_Down														Sufficient_Down		Sufficient_Down
SMAD7	XM_427238.2			Y	N		Sufficient_Down																				Sufficient_Down
SMARCA2	NM_205139.1	Y	Down-regulated	N	Y																		Sufficient_Down
SMARCD1	XM_003643118.2	Y	5	Y	N								Sufficient
SNAI1	NM_205142.1	Y	1	Y	Y					Sufficient								Sufficient									Sufficient
SNAI2 (Slug)	XM_419196.2			N	Y			Sufficient_Down																		Sufficient_Down
SOX1	NM_204333.1			N	N
SOX10	NM_204792.1			N	N
SOX11	NM_205187.1	Y	5	N	Y				Sufficient									Sufficient
SOX13	XM_003642722.2	Y	5	N	Y	Sufficient			Sufficient			Sufficient				Sufficient								Sufficient
SOX2	NM_205188.1	Y	7	N	N
SOX3	NM_204195.1	Y	3	Y	Y	Sufficient	Sufficient						Sufficient								Sufficient						Sufficient
SOX4	NM_204484.1	Y	1	Y	N								Sufficient
SOX8	NM_204731.1			N	N
SOX9	NM_204281.1			Y	Y		Sufficient_Down	Sufficient_Down		Sufficient_Down		Sufficient_Down			Sufficient_Down		Sufficient_Down							Sufficient_Down		Sufficient_Down
SP4	ENSGALT00000017736.1	Y	7	N	N
SPDEF	XM_425831.3			N	N
SPRED1	NM_001199709.1			Y	Y								Sufficient									Sufficient
SPRY1	NM_001097524.1			Y	Y													Sufficient		Sufficient
SPRY2	NM_204800.1			Y	N								Sufficient
SSTR5	NM_001024834.1			N	N
ST18	XM_004939854.1			N	N
STOX1	XM_003641470.2			Y	N								Sufficient
STOX2	ENSGALT00000017319.1	Y	3	Y	Y		Sufficient		Sufficient				Sufficient							Sufficient	Sufficient						Sufficient
TADA3	XM_414389.4	Y	Down-regulated	N	Y																		Sufficient_Down
TBL1XR1	NM_001031369.1	Y	3	Y	Y								Sufficient									Sufficient
TBPL2	NM_001098853.1			N	N
TBX1	XM_001234619.1			N	N
TBX2	ENSGALT00000039210.1			N	N
TBX3	ENSGALT00000010560.1	Y	0	Y	Y		Sufficient_Down						Sufficient_Down						Sufficient_Down	Sufficient_Down			Sufficient_Down		Sufficient_Down
TBX6L	AB193180.1			Y	N								Sufficient							Sufficient
TCF12	NM_205375.2	Y	3	Y	Y		Sufficient			Sufficient			Sufficient	Sufficient						Sufficient	Sufficient						Sufficient
TCF7 (TCF1)	NM_204547.1	Y	3	Y	N								Sufficient
TCF7L1 (TCF3)	XM_003643906.2	Y	3	Y	Y		Sufficient						Sufficient				Sufficient				Sufficient						Sufficient
TCF7L2 (TCF4)	NM_001206510.2	Y	7	N	N
TFAP2A	NM_205094.1	Y	0	Y	Y															Sufficient_Down		Sufficient_Down
TFAP2C	XM_003642494.2	Y	1	Y	Y	Sufficient	Sufficient						Sufficient							Sufficient	Sufficient						Sufficient
TFAP2E	XM_417778.3			Y	Y		Sufficient_Down						Sufficient_Down									Sufficient_Down		Sufficient_Down			Sufficient_Down
TFCP2L1	XM_422087.4	Y	Down-regulated	Y	Y		Sufficient_Down						Sufficient_Down					Sufficient_Down	Sufficient_Down	Sufficient_Down	Sufficient_Down				Sufficient_Down		Sufficient_Down
TGIF1	NM_205379.1	Y	1	Y	Y				Sufficient				Sufficient			Sufficient
TGIF2	ENSGALT00000030938.1			N	Y													Sufficient_Down	Sufficient_Down					Sufficient_Down	Sufficient_Down	Sufficient_Down
THRA	NM_205313.1			Y	Y														Sufficient_Down	Sufficient_Down		Sufficient_Down	Sufficient_Down
THRB	NM_205447.1			N	N
TLE1	XM_003643037.2			Y	N		Sufficient_Down													Sufficient_Down	Sufficient_Down
TOX	NM_001031025.1			N	N
TOX2	XM_004946975.1			N	Y			Sufficient	Sufficient	Sufficient	Sufficient			Sufficient			Sufficient							Sufficient
TOX3	ENSGALT00000005929.1			Y	N								Sufficient
TP53	NM_205264.1			N	N
TP53BP2	XM_419394.4			Y	Y														Sufficient_Down	Sufficient_Down					Sufficient_Down
TRIM24	ENSGALT00000020916.1	Y	1	Y	Y				Sufficient	Sufficient			Sufficient									Sufficient
TRIM3	XM_422922.4	Y	Down-regulated	Y	Y																	Sufficient_Down		Sufficient_Down		Sufficient_Down	Sufficient_Down
TRIM9	XM_421468.4			N	N
TRKC (NTRK3)	NM_205169.1			Y	Y								Sufficient											Sufficient
TRNAU1AP	XR_213607.1			N	N
TSHZ3	XM_414125.3			Y	Y		Sufficient_Down												Sufficient_Down						Sufficient_Down
UBII (UBB)	ENSGALT00000039524.1			N	N
VGLL1	XM_004940683.1	Y	0	Y	Y			Sufficient_Down	Sufficient_Down				Sufficient_Down		Sufficient_Down							Sufficient_Down		Sufficient_Down		Sufficient_Down
VGLL2	NM_001145990.1			N	Y			Sufficient_Down														Sufficient_Down	Sufficient_Down
WDR1	NM_001004402.1			N	N
WHSC1	ENSGALT00000025327.1	Y	5	Y	Y				Sufficient				Sufficient			Sufficient					Sufficient						Sufficient
YEATS4 (GAS41)	ENSGALT00000016197.1	Y	3	Y	N		Sufficient																				Sufficient
ZBTB1	XM_001234834.1	Y	3	Y	N								Sufficient							Sufficient							Sufficient
ZBTB16	XM_015298212.1			N	N
ZBTB46	XM_004947124.1	Y	Down-regulated	Y	Y		Sufficient_Down		Sufficient_Down				Sufficient_Down					Sufficient_Down	Sufficient_Down	Sufficient_Down	Sufficient_Down	Sufficient_Down	Sufficient_Down	Sufficient_Down			Sufficient_Down
ZEB1	NM_205131.1			N	N
ZEB2 (SIP1/ZFHX1B)	ENSGALT00000020339.1	Y	12	N	N
ZFHX3	XM_414230.4	Y	Down-regulated	Y	Y								Sufficient_Down					Sufficient_Down	Sufficient_Down				Sufficient_Down
ZFP1	ENSGALT00000000466.1			N	N
ZFPM2	XM_418380.4			N	N
ZHX2	ENSGALT00000026439.1	Y	3	Y	Y								Sufficient						Sufficient			Sufficient
ZIC1	NM_204254.1			N	N
ZIC2	XR_026941.1	Y	5	N	N
ZIC3	ENSGALT00000010497.1	Y	3	Y	N								Sufficient
ZIC4	XM_422698.2			N	N
ZMYM3	XM_004940633.1	Y	Down-regulated	N	N
ZMYND11	XM_004939164.1	Y	Down-regulated	Y	Y								Sufficient_Down												Sufficient_Down
ZNF131	XM_429143.4			N	N
ZNF185	ENSGALT00000012104.1	Y	Down-regulated	Y	Y		Sufficient_Down	Sufficient_Down		Sufficient_Down	Sufficient_Down	Sufficient_Down	Sufficient_Down	Sufficient_Down				Sufficient_Down	Sufficient_Down	Sufficient_Down		Sufficient_Down		Sufficient_Down	Sufficient_Down	Sufficient_Down	Sufficient_Down
ZNF217	ENSGALT00000012648.1			N	N
ZNF277	NM_001195469.1	Y	3	Y	Y		Sufficient						Sufficient					Sufficient	Sufficient	Sufficient	Sufficient
ZNF367	XM_425046.4			N	N
ZNF385C	XM_004948613.1			N	N
ZNF414	XM_004948755.1			Y	N		Sufficient						Sufficient							Sufficient
ZNF423	ENSGALT00000006188.1	Y	5	Y	Y								Sufficient			Sufficient					Sufficient
ZNF462	ENSGALT00000024915.1	Y	1	Y	Y								Sufficient			Sufficient				Sufficient
ZNF469	XM_004944286.1	Y	3	Y	N															Sufficient
ZNF507	XM_414126.2	Y	Down-regulated	N	N
ZNF516	XM_419095.2	Y	5	Y	Y		Sufficient		Sufficient				Sufficient			Sufficient
ZNF518B	XM_420787.4			N	Y																		Sufficient_Down
ZNF521	XM_004939809.1	Y	5	Y	Y		Sufficient						Sufficient			Sufficient					Sufficient						Sufficient
ZNF821	XM_004944355.1	Y	7	N	N
Secreted factor regulate number of genes						12	90	11	27	23	13	11	130	11	8	24	16	42	39	62	38	41	31	21	39	11	48
regulate number of GRN components						8	57	4	22	16	8	7	89	7	4	21	12	29	25	39	29	24	16	12	25	6	33
*** FEZF2 and MYCL1 are not included in this table because of the failure of designing efficient NanoString probes for these 2 genes

### Sheet: Summary
"Regulated" means sufficient by a signal
		Gene count	Total
All genes in the codeset	Regulated by known pathways	184
	Regulated by novel signals	153
	Regulated only by known pathways	61
	Regulated only by novel signals	30
	Regulated by both known and novel signals	123
	Not regulated by any signals	167	381
GRN components before 5h (inclusive)	Regulated by known pathways	113
	Regulated by novel signals	99
	Regulated only by known pathways	30
	Regulated only by novel signals	16
	Regulated by both known and novel signals	83
	Differentially expressed	142
	Not regulated by any signals	13
