## Supplementary Table S11 for "The organizer as a cooperative of signaling cells for neural induction"

### Sheet: Genes reg by novel sig
Genes in bold blue font are regulated by at least one of the novel secreted molecules
Genes in dark purple font are not regulated by any signals or secreted molecules from our screeing
Six other novel secreted molecules, including CALR, FBLN2, FSTL4, IGF2, OLFM1 and THPO, regulate genes that are also regulated by at least one of the main signals. They are not listed here.
Genes not regulated by any of the 5 main signals	11 novel signals that regualte genes that are NOT regulated by any of the 5 main signals
	APOA1	CER1	FBLN1C	FBLN7	ISM1	PTGDS	PTGES2	SLIT2	SLIT3	SMOC1	SST
AFF1			Sufficient_Down			Sufficient_Down	Sufficient_Down	Sufficient_Down	Sufficient_Down
CEBPB						Sufficient	Sufficient
DNMT3A					Sufficient
ERNI/ENS1									Sufficient		Sufficient
ESRRG			Sufficient_Down				Sufficient_Down	Sufficient_Down	Sufficient_Down
HOXA1									Sufficient_Down
IRX1	Sufficient				Sufficient
KLF5						Sufficient_Down		Sufficient_Down			Sufficient_Down
MEF2D						Sufficient_Down	Sufficient_Down	Sufficient_Down
NSD1								Sufficient
PHF15					Sufficient
RNF14					Sufficient
SMARCA2									Sufficient_Down
SOX11		Sufficient				Sufficient
SOX13	Sufficient	Sufficient		Sufficient	Sufficient					Sufficient
TADA3									Sufficient_Down
CDX2
CRTC1
CSRP1
HES1
HIPK2
IRX2
KLF6
LHX5
MEIS2
MYC (C-MYC)
ZIC2
ZMYM3
ZNF507

### Sheet: Sheet1
Gene_name	CALR_GOF_144	FBLN2_GOF_72	FSTL4_GOF_68	IGF_GOF_74	OLFM1_GOF_145	THPO_GOF_146
BMI1				Sufficient
BTBD6	Sufficient_Down
CDCA7			Sufficient		Sufficient	Sufficient
CITED2		Sufficient			Sufficient
CSRP2				Sufficient_Down
DNMT3B			Sufficient
EHMT1					Sufficient
EOMES						Sufficient
FOXA2 (HNF3B)			Sufficient
GRHL1		Sufficient_Down
GRHL2		Sufficient_Down	Sufficient_Down
GRHL3		Sufficient_Down
ING5					Sufficient
IVNS1ABP					Sufficient
KDM4A		Sufficient			Sufficient
LMO7			Sufficient_Down		Sufficient_Down
MLXIP					Sufficient
MYCN (N-MYC)					Sufficient
OTX2		Sufficient
PDLIM1					Sufficient_Down
PDLIM5	Sufficient_Down	Sufficient_Down				Sufficient_Down
RFX3				Sufficient	Sufficient
TCF12			Sufficient
TCF7L1 (TCF3)					Sufficient
TRIM3						Sufficient_Down
VGLL1	Sufficient_Down			Sufficient_Down		Sufficient_Down
ZNF185	Sufficient_Down	Sufficient_Down	Sufficient_Down			Sufficient_Down
